# DCyFIR: a high-throughput CRISPR platform for multiplexed G protein-coupled receptor profiling and ligand discovery

**DOI:** 10.1101/2020.01.16.909325

**Authors:** NJ Kapolka, GJ Taghon, JB Rowe, WM Morgan, JF Enten, DG Isom

**Affiliations:** Department of Molecular and Cellular Pharmacology, University of Miami Miller School of Medicine, Miami, FL, 33136 USA; Flow Cytometry Shared Resource, University of Miami Sylvester Comprehensive Cancer Center, Miami, FL, 33136 USA; University of Miami Sylvester Comprehensive Cancer Center, Miami, FL, 33136 USA; Center For Computational Sciences, University of Miami, Coral Gables, FL, 33146-2930 USA

**Keywords:** G protein-coupled receptors, DCyFIR, multiplex, dark GPCR, yeast

## Abstract

More than 800 G protein-coupled receptors (GPCRs) comprise the largest class of membrane receptors in humans. While there is ample biological understanding and many approved drugs for prototypic GPCRs, most GPCRs still lack well-defined biological ligands and drugs. Here, we report our efforts to tap the potential of understudied GPCRs by developing yeast-based technologies for high-throughput CRISPR engineering and GPCR ligand discovery. We refer to these technologies collectively as Dynamic Cyan induction by Functional Integrated Receptors: DCyFIR. A major advantage of DCyFIR is that GPCRs and other assay components are CRISPR-integrated directly into the yeast genome, making it possible to decode ligand specificity by profiling mixtures of GPCR-barcoded yeast strains in a single tube. To demonstrate the capabilities of DCyFIR, we engineered a yeast strain library of 30 human GPCRs and their 300 possible GPCR-Gα coupling combinations. Profiling of these 300 strains, using parallel (DCyFIRscreen) and multiplex (DCyFIRplex) DCyFIR modes, recapitulated known GPCR agonism with 100% accuracy, and identified unexpected interactions for the receptors ADRA2B, HCAR3, MTNR1A, S1PR1, and S1PR2. To demonstrate DCyFIR scalability, we profiled a library of 320 human metabolites and observed new GPCR-ligand interactions with amino acid, lipid, sugar, and steroid metabolites. Remarkably, many of these findings pertained to understudied “pharmacologically dark” receptors GPR4, GPR65, GPR68, and HCAR3. For example, we found that kynurenic acid activated HCAR3 with a nearly 20-fold lower EC_50_ than GPR35, its known receptor. Taken together, these findings demonstrate the power of DCyFIR for identifying novel ligand interactions with prototypic and understudied GPCRs.

**Significance Statement:** G protein-coupled receptors (GPCRs) are the largest class of membrane receptors in humans. As such, GPCR signaling is central to human biology and medicine. While more than 30% of approved drugs target roughly 150 GPCRs, most receptors lack well-defined endogenous ligands and are currently not druggable. To address this challenge, we created a GPCR screening platform for ligand and drug discovery. This innovative technology enables the cost-effective profiling of ligands and drug compounds against mixtures of hundreds of GPCR-barcoded cell strains in a single experiment. Because a ligand or drug is tested against a collection of receptors all at once, our novel method accelerates the process of identifying potential GPCR ligands and drugs.
