## Supplementary material for "DCyFIR: a high-throughput CRISPR platform for multiplexed G protein-coupled receptor profiling and ligand discovery": Data Set 1

### Sheet: comprehensiveStrainList
Strain name	Source	Abbreviated name
BY4741	Gift from Dohlman lab	BY4741
BY4741 X-2:PTEF1a-UnTS-TCYC1b	This paper	DI P1
BY4741 X-2:PTEF1a-mTq2-TCYC1b	This paper	DI P1 mTq2
BY4741 X-2:PTEF1a-mRuby3-TCYC1b	This paper	DI P1 mRuby3
BY4741 far1Δ	This paper	DI1Δ
BY4741 far1Δ sst2Δ	This paper	DI2Δ
BY4741 far1Δ sst2Δ fig1Δ::mTq2	This paper	DI2Δ fig1Δ::mTq2
BY4741 far1Δ sst2Δ fus1Δ::mTq2	This paper	DI2Δ fus1Δ::mTq2
BY4741 far1Δ sst2Δ ste2Δ fig1Δ::mTq2	This paper	DI3Δ fig1Δ::mTq2
BY4741 far1Δ sst2Δ ste2Δ fus1Δ::mTq2	This paper	DI3Δ fus1Δ::mTq2
BY4741 far1Δ sst2Δ ste2Δ fig1Δ::mTq2 X-2:PTEF1a-UnTS-TCYC1b	This paper	DI3Δ fig1Δ::mTq2 P1
BY4741 far1Δ sst2Δ ste2Δ fus1Δ::mTq2 X-2:PTEF1a-UnTS-TCYC1b	This paper	DI3Δ fus1Δ::mTq2 P1
BY4741 far1Δ sst2Δ ste2Δ fig1Δ::mTq2 X-2:PTEF1a-Ste2-TCYC1b	This paper	DI3Δ P1 Ste2
BY4741 far1Δ sst2Δ ste2Δ fig1Δ::mTq2 X-2:PTEF1a-UnTS-TCYC1b gpa1(468-472)(KIGII>ECGLY)	This paper	DI dCyFIR P1 I
BY4741 far1Δ sst2Δ ste2Δ fig1Δ::mTq2 X-2:PTEF1a-UnTS-TCYC1b gpa1(468-472)(KIGII>GCGLY)	This paper	DI dCyFIR P1 O
BY4741 far1Δ sst2Δ ste2Δ fig1Δ::mTq2 X-2:PTEF1a-UnTS-TCYC1b gpa1(468-472)(KIGII>DCGLF)	This paper	DI dCyFIR P1 T
BY4741 far1Δ sst2Δ ste2Δ fig1Δ::mTq2 X-2:PTEF1a-UnTS-TCYC1b gpa1(468-472)(KIGII>YIGLC)	This paper	DI dCyFIR P1 Z
BY4741 far1Δ sst2Δ ste2Δ fig1Δ::mTq2 X-2:PTEF1a-UnTS-TCYC1b gpa1(468-472)(KIGII>EYNLV)	This paper	DI dCyFIR P1 Q
BY4741 far1Δ sst2Δ ste2Δ fig1Δ::mTq2 X-2:PTEF1a-UnTS-TCYC1b gpa1(468-472)(KIGII>EFNLV)	This paper	DI dCyFIR P1 14
BY4741 far1Δ sst2Δ ste2Δ fig1Δ::mTq2 X-2:PTEF1a-UnTS-TCYC1b gpa1(468-472)(KIGII>EINLL)	This paper	DI dCyFIR P1 15
BY4741 far1Δ sst2Δ ste2Δ fig1Δ::mTq2 X-2:PTEF1a-UnTS-TCYC1b gpa1(468-472)(KIGII>DIMLQ)	This paper	DI dCyFIR P1 12
BY4741 far1Δ sst2Δ ste2Δ fig1Δ::mTq2 X-2:PTEF1a-UnTS-TCYC1b gpa1(468-472)(KIGII>QLMLQ)	This paper	DI dCyFIR P1 13
BY4741 far1Δ sst2Δ ste2Δ fig1Δ::mTq2 X-2:PTEF1a-UnTS-TCYC1b gpa1(468-472)(KIGII>QYELL)	This paper	DI dCyFIR P1 S
BY4741 far1Δ sst2Δ ste2Δ fig1Δ::mTq2 X-2:PTEF1a-ADORA1-TCYC1b gpa1(468-472)(KIGII>ECGLY)	This paper	DI dCyFIR P1 I ADORA1
BY4741 far1Δ sst2Δ ste2Δ fig1Δ::mTq2 X-2:PTEF1a-ADORA1-TCYC1b gpa1(468-472)(KIGII>GCGLY)	This paper	DI dCyFIR P1 O ADORA1
BY4741 far1Δ sst2Δ ste2Δ fig1Δ::mTq2 X-2:PTEF1a-ADORA1-TCYC1b gpa1(468-472)(KIGII>DCGLF)	This paper	DI dCyFIR P1 T ADORA1
BY4741 far1Δ sst2Δ ste2Δ fig1Δ::mTq2 X-2:PTEF1a-ADORA1-TCYC1b gpa1(468-472)(KIGII>YIGLC)	This paper	DI dCyFIR P1 Z ADORA1
BY4741 far1Δ sst2Δ ste2Δ fig1Δ::mTq2 X-2:PTEF1a-ADORA1-TCYC1b gpa1(468-472)(KIGII>EYNLV)	This paper	DI dCyFIR P1 Q ADORA1
BY4741 far1Δ sst2Δ ste2Δ fig1Δ::mTq2 X-2:PTEF1a-ADORA1-TCYC1b gpa1(468-472)(KIGII>EFNLV)	This paper	DI dCyFIR P1 14 ADORA1
BY4741 far1Δ sst2Δ ste2Δ fig1Δ::mTq2 X-2:PTEF1a-ADORA1-TCYC1b gpa1(468-472)(KIGII>EINLL)	This paper	DI dCyFIR P1 15 ADORA1
BY4741 far1Δ sst2Δ ste2Δ fig1Δ::mTq2 X-2:PTEF1a-ADORA1-TCYC1b gpa1(468-472)(KIGII>DIMLQ)	This paper	DI dCyFIR P1 12 ADORA1
BY4741 far1Δ sst2Δ ste2Δ fig1Δ::mTq2 X-2:PTEF1a-ADORA1-TCYC1b gpa1(468-472)(KIGII>QLMLQ)	This paper	DI dCyFIR P1 13 ADORA1
BY4741 far1Δ sst2Δ ste2Δ fig1Δ::mTq2 X-2:PTEF1a-ADORA1-TCYC1b gpa1(468-472)(KIGII>QYELL)	This paper	DI dCyFIR P1 S ADORA1
BY4741 far1Δ sst2Δ ste2Δ fig1Δ::mTq2 X-2:PTEF1a-ADORA2A-TCYC1b gpa1(468-472)(KIGII>ECGLY)	This paper	DI dCyFIR P1 I ADORA2A
BY4741 far1Δ sst2Δ ste2Δ fig1Δ::mTq2 X-2:PTEF1a-ADORA2A-TCYC1b gpa1(468-472)(KIGII>GCGLY)	This paper	DI dCyFIR P1 O ADORA2A
BY4741 far1Δ sst2Δ ste2Δ fig1Δ::mTq2 X-2:PTEF1a-ADORA2A-TCYC1b gpa1(468-472)(KIGII>DCGLF)	This paper	DI dCyFIR P1 T ADORA2A
BY4741 far1Δ sst2Δ ste2Δ fig1Δ::mTq2 X-2:PTEF1a-ADORA2A-TCYC1b gpa1(468-472)(KIGII>YIGLC)	This paper	DI dCyFIR P1 Z ADORA2A
BY4741 far1Δ sst2Δ ste2Δ fig1Δ::mTq2 X-2:PTEF1a-ADORA2A-TCYC1b gpa1(468-472)(KIGII>EYNLV)	This paper	DI dCyFIR P1 Q ADORA2A
BY4741 far1Δ sst2Δ ste2Δ fig1Δ::mTq2 X-2:PTEF1a-ADORA2A-TCYC1b gpa1(468-472)(KIGII>EFNLV)	This paper	DI dCyFIR P1 14 ADORA2A
BY4741 far1Δ sst2Δ ste2Δ fig1Δ::mTq2 X-2:PTEF1a-ADORA2A-TCYC1b gpa1(468-472)(KIGII>EINLL)	This paper	DI dCyFIR P1 15 ADORA2A
BY4741 far1Δ sst2Δ ste2Δ fig1Δ::mTq2 X-2:PTEF1a-ADORA2A-TCYC1b gpa1(468-472)(KIGII>DIMLQ)	This paper	DI dCyFIR P1 12 ADORA2A
BY4741 far1Δ sst2Δ ste2Δ fig1Δ::mTq2 X-2:PTEF1a-ADORA2A-TCYC1b gpa1(468-472)(KIGII>QLMLQ)	This paper	DI dCyFIR P1 13 ADORA2A
BY4741 far1Δ sst2Δ ste2Δ fig1Δ::mTq2 X-2:PTEF1a-ADORA2A-TCYC1b gpa1(468-472)(KIGII>QYELL)	This paper	DI dCyFIR P1 S ADORA2A
BY4741 far1Δ sst2Δ ste2Δ fig1Δ::mTq2 X-2:PTEF1a-ADORA2B-TCYC1b gpa1(468-472)(KIGII>ECGLY)	This paper	DI dCyFIR P1 I ADORA2B
BY4741 far1Δ sst2Δ ste2Δ fig1Δ::mTq2 X-2:PTEF1a-ADORA2B-TCYC1b gpa1(468-472)(KIGII>GCGLY)	This paper	DI dCyFIR P1 O ADORA2B
BY4741 far1Δ sst2Δ ste2Δ fig1Δ::mTq2 X-2:PTEF1a-ADORA2B-TCYC1b gpa1(468-472)(KIGII>DCGLF)	This paper	DI dCyFIR P1 T ADORA2B
BY4741 far1Δ sst2Δ ste2Δ fig1Δ::mTq2 X-2:PTEF1a-ADORA2B-TCYC1b gpa1(468-472)(KIGII>YIGLC)	This paper	DI dCyFIR P1 Z ADORA2B
BY4741 far1Δ sst2Δ ste2Δ fig1Δ::mTq2 X-2:PTEF1a-ADORA2B-TCYC1b gpa1(468-472)(KIGII>EYNLV)	This paper	DI dCyFIR P1 Q ADORA2B
BY4741 far1Δ sst2Δ ste2Δ fig1Δ::mTq2 X-2:PTEF1a-ADORA2B-TCYC1b gpa1(468-472)(KIGII>EFNLV)	This paper	DI dCyFIR P1 14 ADORA2B
BY4741 far1Δ sst2Δ ste2Δ fig1Δ::mTq2 X-2:PTEF1a-ADORA2B-TCYC1b gpa1(468-472)(KIGII>EINLL)	This paper	DI dCyFIR P1 15 ADORA2B
BY4741 far1Δ sst2Δ ste2Δ fig1Δ::mTq2 X-2:PTEF1a-ADORA2B-TCYC1b gpa1(468-472)(KIGII>DIMLQ)	This paper	DI dCyFIR P1 12 ADORA2B
BY4741 far1Δ sst2Δ ste2Δ fig1Δ::mTq2 X-2:PTEF1a-ADORA2B-TCYC1b gpa1(468-472)(KIGII>QLMLQ)	This paper	DI dCyFIR P1 13 ADORA2B
BY4741 far1Δ sst2Δ ste2Δ fig1Δ::mTq2 X-2:PTEF1a-ADORA2B-TCYC1b gpa1(468-472)(KIGII>QYELL)	This paper	DI dCyFIR P1 S ADORA2B
BY4741 far1Δ sst2Δ ste2Δ fig1Δ::mTq2 X-2:PTEF1a-ADRA2A-TCYC1b gpa1(468-472)(KIGII>ECGLY)	This paper	DI dCyFIR P1 I ADRA2A
BY4741 far1Δ sst2Δ ste2Δ fig1Δ::mTq2 X-2:PTEF1a-ADRA2A-TCYC1b gpa1(468-472)(KIGII>GCGLY)	This paper	DI dCyFIR P1 O ADRA2A
BY4741 far1Δ sst2Δ ste2Δ fig1Δ::mTq2 X-2:PTEF1a-ADRA2A-TCYC1b gpa1(468-472)(KIGII>DCGLF)	This paper	DI dCyFIR P1 T ADRA2A
BY4741 far1Δ sst2Δ ste2Δ fig1Δ::mTq2 X-2:PTEF1a-ADRA2A-TCYC1b gpa1(468-472)(KIGII>YIGLC)	This paper	DI dCyFIR P1 Z ADRA2A
BY4741 far1Δ sst2Δ ste2Δ fig1Δ::mTq2 X-2:PTEF1a-ADRA2A-TCYC1b gpa1(468-472)(KIGII>EYNLV)	This paper	DI dCyFIR P1 Q ADRA2A
BY4741 far1Δ sst2Δ ste2Δ fig1Δ::mTq2 X-2:PTEF1a-ADRA2A-TCYC1b gpa1(468-472)(KIGII>EFNLV)	This paper	DI dCyFIR P1 14 ADRA2A
BY4741 far1Δ sst2Δ ste2Δ fig1Δ::mTq2 X-2:PTEF1a-ADRA2A-TCYC1b gpa1(468-472)(KIGII>EINLL)	This paper	DI dCyFIR P1 15 ADRA2A
BY4741 far1Δ sst2Δ ste2Δ fig1Δ::mTq2 X-2:PTEF1a-ADRA2A-TCYC1b gpa1(468-472)(KIGII>DIMLQ)	This paper	DI dCyFIR P1 12 ADRA2A
BY4741 far1Δ sst2Δ ste2Δ fig1Δ::mTq2 X-2:PTEF1a-ADRA2A-TCYC1b gpa1(468-472)(KIGII>QLMLQ)	This paper	DI dCyFIR P1 13 ADRA2A
BY4741 far1Δ sst2Δ ste2Δ fig1Δ::mTq2 X-2:PTEF1a-ADRA2A-TCYC1b gpa1(468-472)(KIGII>QYELL)	This paper	DI dCyFIR P1 S ADRA2A
BY4741 far1Δ sst2Δ ste2Δ fig1Δ::mTq2 X-2:PTEF1a-ADRA2B-TCYC1b gpa1(468-472)(KIGII>ECGLY)	This paper	DI dCyFIR P1 I ADRA2B
BY4741 far1Δ sst2Δ ste2Δ fig1Δ::mTq2 X-2:PTEF1a-ADRA2B-TCYC1b gpa1(468-472)(KIGII>GCGLY)	This paper	DI dCyFIR P1 O ADRA2B
BY4741 far1Δ sst2Δ ste2Δ fig1Δ::mTq2 X-2:PTEF1a-ADRA2B-TCYC1b gpa1(468-472)(KIGII>DCGLF)	This paper	DI dCyFIR P1 T ADRA2B
BY4741 far1Δ sst2Δ ste2Δ fig1Δ::mTq2 X-2:PTEF1a-ADRA2B-TCYC1b gpa1(468-472)(KIGII>YIGLC)	This paper	DI dCyFIR P1 Z ADRA2B
BY4741 far1Δ sst2Δ ste2Δ fig1Δ::mTq2 X-2:PTEF1a-ADRA2B-TCYC1b gpa1(468-472)(KIGII>EYNLV)	This paper	DI dCyFIR P1 Q ADRA2B
BY4741 far1Δ sst2Δ ste2Δ fig1Δ::mTq2 X-2:PTEF1a-ADRA2B-TCYC1b gpa1(468-472)(KIGII>EFNLV)	This paper	DI dCyFIR P1 14 ADRA2B
BY4741 far1Δ sst2Δ ste2Δ fig1Δ::mTq2 X-2:PTEF1a-ADRA2B-TCYC1b gpa1(468-472)(KIGII>EINLL)	This paper	DI dCyFIR P1 15 ADRA2B
BY4741 far1Δ sst2Δ ste2Δ fig1Δ::mTq2 X-2:PTEF1a-ADRA2B-TCYC1b gpa1(468-472)(KIGII>DIMLQ)	This paper	DI dCyFIR P1 12 ADRA2B
BY4741 far1Δ sst2Δ ste2Δ fig1Δ::mTq2 X-2:PTEF1a-ADRA2B-TCYC1b gpa1(468-472)(KIGII>QLMLQ)	This paper	DI dCyFIR P1 13 ADRA2B
BY4741 far1Δ sst2Δ ste2Δ fig1Δ::mTq2 X-2:PTEF1a-ADRA2B-TCYC1b gpa1(468-472)(KIGII>QYELL)	This paper	DI dCyFIR P1 S ADRA2B
BY4741 far1Δ sst2Δ ste2Δ fig1Δ::mTq2 X-2:PTEF1a-AVPR2-TCYC1b gpa1(468-472)(KIGII>ECGLY)	This paper	DI dCyFIR P1 I AVPR2
BY4741 far1Δ sst2Δ ste2Δ fig1Δ::mTq2 X-2:PTEF1a-AVPR2-TCYC1b gpa1(468-472)(KIGII>GCGLY)	This paper	DI dCyFIR P1 O AVPR2
BY4741 far1Δ sst2Δ ste2Δ fig1Δ::mTq2 X-2:PTEF1a-AVPR2-TCYC1b gpa1(468-472)(KIGII>DCGLF)	This paper	DI dCyFIR P1 T AVPR2
BY4741 far1Δ sst2Δ ste2Δ fig1Δ::mTq2 X-2:PTEF1a-AVPR2-TCYC1b gpa1(468-472)(KIGII>YIGLC)	This paper	DI dCyFIR P1 Z AVPR2
BY4741 far1Δ sst2Δ ste2Δ fig1Δ::mTq2 X-2:PTEF1a-AVPR2-TCYC1b gpa1(468-472)(KIGII>EYNLV)	This paper	DI dCyFIR P1 Q AVPR2
BY4741 far1Δ sst2Δ ste2Δ fig1Δ::mTq2 X-2:PTEF1a-AVPR2-TCYC1b gpa1(468-472)(KIGII>EFNLV)	This paper	DI dCyFIR P1 14 AVPR2
BY4741 far1Δ sst2Δ ste2Δ fig1Δ::mTq2 X-2:PTEF1a-AVPR2-TCYC1b gpa1(468-472)(KIGII>EINLL)	This paper	DI dCyFIR P1 15 AVPR2
BY4741 far1Δ sst2Δ ste2Δ fig1Δ::mTq2 X-2:PTEF1a-AVPR2-TCYC1b gpa1(468-472)(KIGII>DIMLQ)	This paper	DI dCyFIR P1 12 AVPR2
BY4741 far1Δ sst2Δ ste2Δ fig1Δ::mTq2 X-2:PTEF1a-AVPR2-TCYC1b gpa1(468-472)(KIGII>QLMLQ)	This paper	DI dCyFIR P1 13 AVPR2
BY4741 far1Δ sst2Δ ste2Δ fig1Δ::mTq2 X-2:PTEF1a-AVPR2-TCYC1b gpa1(468-472)(KIGII>QYELL)	This paper	DI dCyFIR P1 S AVPR2
BY4741 far1Δ sst2Δ ste2Δ fig1Δ::mTq2 X-2:PTEF1a-CHRM1-TCYC1b gpa1(468-472)(KIGII>ECGLY)	This paper	DI dCyFIR P1 I CHRM1
BY4741 far1Δ sst2Δ ste2Δ fig1Δ::mTq2 X-2:PTEF1a-CHRM1-TCYC1b gpa1(468-472)(KIGII>GCGLY)	This paper	DI dCyFIR P1 O CHRM1
BY4741 far1Δ sst2Δ ste2Δ fig1Δ::mTq2 X-2:PTEF1a-CHRM1-TCYC1b gpa1(468-472)(KIGII>DCGLF)	This paper	DI dCyFIR P1 T CHRM1
BY4741 far1Δ sst2Δ ste2Δ fig1Δ::mTq2 X-2:PTEF1a-CHRM1-TCYC1b gpa1(468-472)(KIGII>YIGLC)	This paper	DI dCyFIR P1 Z CHRM1
BY4741 far1Δ sst2Δ ste2Δ fig1Δ::mTq2 X-2:PTEF1a-CHRM1-TCYC1b gpa1(468-472)(KIGII>EYNLV)	This paper	DI dCyFIR P1 Q CHRM1
BY4741 far1Δ sst2Δ ste2Δ fig1Δ::mTq2 X-2:PTEF1a-CHRM1-TCYC1b gpa1(468-472)(KIGII>EFNLV)	This paper	DI dCyFIR P1 14 CHRM1
BY4741 far1Δ sst2Δ ste2Δ fig1Δ::mTq2 X-2:PTEF1a-CHRM1-TCYC1b gpa1(468-472)(KIGII>EINLL)	This paper	DI dCyFIR P1 15 CHRM1
BY4741 far1Δ sst2Δ ste2Δ fig1Δ::mTq2 X-2:PTEF1a-CHRM1-TCYC1b gpa1(468-472)(KIGII>DIMLQ)	This paper	DI dCyFIR P1 12 CHRM1
BY4741 far1Δ sst2Δ ste2Δ fig1Δ::mTq2 X-2:PTEF1a-CHRM1-TCYC1b gpa1(468-472)(KIGII>QLMLQ)	This paper	DI dCyFIR P1 13 CHRM1
BY4741 far1Δ sst2Δ ste2Δ fig1Δ::mTq2 X-2:PTEF1a-CHRM1-TCYC1b gpa1(468-472)(KIGII>QYELL)	This paper	DI dCyFIR P1 S CHRM1
BY4741 far1Δ sst2Δ ste2Δ fig1Δ::mTq2 X-2:PTEF1a-CHRM3-TCYC1b gpa1(468-472)(KIGII>ECGLY)	This paper	DI dCyFIR P1 I CHRM3
BY4741 far1Δ sst2Δ ste2Δ fig1Δ::mTq2 X-2:PTEF1a-CHRM3-TCYC1b gpa1(468-472)(KIGII>GCGLY)	This paper	DI dCyFIR P1 O CHRM3
BY4741 far1Δ sst2Δ ste2Δ fig1Δ::mTq2 X-2:PTEF1a-CHRM3-TCYC1b gpa1(468-472)(KIGII>DCGLF)	This paper	DI dCyFIR P1 T CHRM3
BY4741 far1Δ sst2Δ ste2Δ fig1Δ::mTq2 X-2:PTEF1a-CHRM3-TCYC1b gpa1(468-472)(KIGII>YIGLC)	This paper	DI dCyFIR P1 Z CHRM3
BY4741 far1Δ sst2Δ ste2Δ fig1Δ::mTq2 X-2:PTEF1a-CHRM3-TCYC1b gpa1(468-472)(KIGII>EYNLV)	This paper	DI dCyFIR P1 Q CHRM3
BY4741 far1Δ sst2Δ ste2Δ fig1Δ::mTq2 X-2:PTEF1a-CHRM3-TCYC1b gpa1(468-472)(KIGII>EFNLV)	This paper	DI dCyFIR P1 14 CHRM3
BY4741 far1Δ sst2Δ ste2Δ fig1Δ::mTq2 X-2:PTEF1a-CHRM3-TCYC1b gpa1(468-472)(KIGII>EINLL)	This paper	DI dCyFIR P1 15 CHRM3
BY4741 far1Δ sst2Δ ste2Δ fig1Δ::mTq2 X-2:PTEF1a-CHRM3-TCYC1b gpa1(468-472)(KIGII>DIMLQ)	This paper	DI dCyFIR P1 12 CHRM3
BY4741 far1Δ sst2Δ ste2Δ fig1Δ::mTq2 X-2:PTEF1a-CHRM3-TCYC1b gpa1(468-472)(KIGII>QLMLQ)	This paper	DI dCyFIR P1 13 CHRM3
BY4741 far1Δ sst2Δ ste2Δ fig1Δ::mTq2 X-2:PTEF1a-CHRM3-TCYC1b gpa1(468-472)(KIGII>QYELL)	This paper	DI dCyFIR P1 S CHRM3
BY4741 far1Δ sst2Δ ste2Δ fig1Δ::mTq2 X-2:PTEF1a-CHRM5-TCYC1b gpa1(468-472)(KIGII>ECGLY)	This paper	DI dCyFIR P1 I CHRM5
BY4741 far1Δ sst2Δ ste2Δ fig1Δ::mTq2 X-2:PTEF1a-CHRM5-TCYC1b gpa1(468-472)(KIGII>GCGLY)	This paper	DI dCyFIR P1 O CHRM5
BY4741 far1Δ sst2Δ ste2Δ fig1Δ::mTq2 X-2:PTEF1a-CHRM5-TCYC1b gpa1(468-472)(KIGII>DCGLF)	This paper	DI dCyFIR P1 T CHRM5
BY4741 far1Δ sst2Δ ste2Δ fig1Δ::mTq2 X-2:PTEF1a-CHRM5-TCYC1b gpa1(468-472)(KIGII>YIGLC)	This paper	DI dCyFIR P1 Z CHRM5
BY4741 far1Δ sst2Δ ste2Δ fig1Δ::mTq2 X-2:PTEF1a-CHRM5-TCYC1b gpa1(468-472)(KIGII>EYNLV)	This paper	DI dCyFIR P1 Q CHRM5
BY4741 far1Δ sst2Δ ste2Δ fig1Δ::mTq2 X-2:PTEF1a-CHRM5-TCYC1b gpa1(468-472)(KIGII>EFNLV)	This paper	DI dCyFIR P1 14 CHRM5
BY4741 far1Δ sst2Δ ste2Δ fig1Δ::mTq2 X-2:PTEF1a-CHRM5-TCYC1b gpa1(468-472)(KIGII>EINLL)	This paper	DI dCyFIR P1 15 CHRM5
BY4741 far1Δ sst2Δ ste2Δ fig1Δ::mTq2 X-2:PTEF1a-CHRM5-TCYC1b gpa1(468-472)(KIGII>DIMLQ)	This paper	DI dCyFIR P1 12 CHRM5
BY4741 far1Δ sst2Δ ste2Δ fig1Δ::mTq2 X-2:PTEF1a-CHRM5-TCYC1b gpa1(468-472)(KIGII>QLMLQ)	This paper	DI dCyFIR P1 13 CHRM5
BY4741 far1Δ sst2Δ ste2Δ fig1Δ::mTq2 X-2:PTEF1a-CHRM5-TCYC1b gpa1(468-472)(KIGII>QYELL)	This paper	DI dCyFIR P1 S CHRM5
BY4741 far1Δ sst2Δ ste2Δ fig1Δ::mTq2 X-2:PTEF1a-CNR2-TCYC1b gpa1(468-472)(KIGII>ECGLY)	This paper	DI dCyFIR P1 I CNR2
BY4741 far1Δ sst2Δ ste2Δ fig1Δ::mTq2 X-2:PTEF1a-CNR2-TCYC1b gpa1(468-472)(KIGII>GCGLY)	This paper	DI dCyFIR P1 O CNR2
BY4741 far1Δ sst2Δ ste2Δ fig1Δ::mTq2 X-2:PTEF1a-CNR2-TCYC1b gpa1(468-472)(KIGII>DCGLF)	This paper	DI dCyFIR P1 T CNR2
BY4741 far1Δ sst2Δ ste2Δ fig1Δ::mTq2 X-2:PTEF1a-CNR2-TCYC1b gpa1(468-472)(KIGII>YIGLC)	This paper	DI dCyFIR P1 Z CNR2
BY4741 far1Δ sst2Δ ste2Δ fig1Δ::mTq2 X-2:PTEF1a-CNR2-TCYC1b gpa1(468-472)(KIGII>EYNLV)	This paper	DI dCyFIR P1 Q CNR2
BY4741 far1Δ sst2Δ ste2Δ fig1Δ::mTq2 X-2:PTEF1a-CNR2-TCYC1b gpa1(468-472)(KIGII>EFNLV)	This paper	DI dCyFIR P1 14 CNR2
BY4741 far1Δ sst2Δ ste2Δ fig1Δ::mTq2 X-2:PTEF1a-CNR2-TCYC1b gpa1(468-472)(KIGII>EINLL)	This paper	DI dCyFIR P1 15 CNR2
BY4741 far1Δ sst2Δ ste2Δ fig1Δ::mTq2 X-2:PTEF1a-CNR2-TCYC1b gpa1(468-472)(KIGII>DIMLQ)	This paper	DI dCyFIR P1 12 CNR2
BY4741 far1Δ sst2Δ ste2Δ fig1Δ::mTq2 X-2:PTEF1a-CNR2-TCYC1b gpa1(468-472)(KIGII>QLMLQ)	This paper	DI dCyFIR P1 13 CNR2
BY4741 far1Δ sst2Δ ste2Δ fig1Δ::mTq2 X-2:PTEF1a-CNR2-TCYC1b gpa1(468-472)(KIGII>QYELL)	This paper	DI dCyFIR P1 S CNR2
BY4741 far1Δ sst2Δ ste2Δ fig1Δ::mTq2 X-2:PTEF1a-FFAR2-TCYC1b gpa1(468-472)(KIGII>ECGLY)	This paper	DI dCyFIR P1 I FFAR2
BY4741 far1Δ sst2Δ ste2Δ fig1Δ::mTq2 X-2:PTEF1a-FFAR2-TCYC1b gpa1(468-472)(KIGII>GCGLY)	This paper	DI dCyFIR P1 O FFAR2
BY4741 far1Δ sst2Δ ste2Δ fig1Δ::mTq2 X-2:PTEF1a-FFAR2-TCYC1b gpa1(468-472)(KIGII>DCGLF)	This paper	DI dCyFIR P1 T FFAR2
BY4741 far1Δ sst2Δ ste2Δ fig1Δ::mTq2 X-2:PTEF1a-FFAR2-TCYC1b gpa1(468-472)(KIGII>YIGLC)	This paper	DI dCyFIR P1 Z FFAR2
BY4741 far1Δ sst2Δ ste2Δ fig1Δ::mTq2 X-2:PTEF1a-FFAR2-TCYC1b gpa1(468-472)(KIGII>EYNLV)	This paper	DI dCyFIR P1 Q FFAR2
BY4741 far1Δ sst2Δ ste2Δ fig1Δ::mTq2 X-2:PTEF1a-FFAR2-TCYC1b gpa1(468-472)(KIGII>EFNLV)	This paper	DI dCyFIR P1 14 FFAR2
BY4741 far1Δ sst2Δ ste2Δ fig1Δ::mTq2 X-2:PTEF1a-FFAR2-TCYC1b gpa1(468-472)(KIGII>EINLL)	This paper	DI dCyFIR P1 15 FFAR2
BY4741 far1Δ sst2Δ ste2Δ fig1Δ::mTq2 X-2:PTEF1a-FFAR2-TCYC1b gpa1(468-472)(KIGII>DIMLQ)	This paper	DI dCyFIR P1 12 FFAR2
BY4741 far1Δ sst2Δ ste2Δ fig1Δ::mTq2 X-2:PTEF1a-FFAR2-TCYC1b gpa1(468-472)(KIGII>QLMLQ)	This paper	DI dCyFIR P1 13 FFAR2
BY4741 far1Δ sst2Δ ste2Δ fig1Δ::mTq2 X-2:PTEF1a-FFAR2-TCYC1b gpa1(468-472)(KIGII>QYELL)	This paper	DI dCyFIR P1 S FFAR2
BY4741 far1Δ sst2Δ ste2Δ fig1Δ::mTq2 X-2:PTEF1a-GPR35-TCYC1b gpa1(468-472)(KIGII>ECGLY)	This paper	DI dCyFIR P1 I GPR35
BY4741 far1Δ sst2Δ ste2Δ fig1Δ::mTq2 X-2:PTEF1a-GPR35-TCYC1b gpa1(468-472)(KIGII>GCGLY)	This paper	DI dCyFIR P1 O GPR35
BY4741 far1Δ sst2Δ ste2Δ fig1Δ::mTq2 X-2:PTEF1a-GPR35-TCYC1b gpa1(468-472)(KIGII>DCGLF)	This paper	DI dCyFIR P1 T GPR35
BY4741 far1Δ sst2Δ ste2Δ fig1Δ::mTq2 X-2:PTEF1a-GPR35-TCYC1b gpa1(468-472)(KIGII>YIGLC)	This paper	DI dCyFIR P1 Z GPR35
BY4741 far1Δ sst2Δ ste2Δ fig1Δ::mTq2 X-2:PTEF1a-GPR35-TCYC1b gpa1(468-472)(KIGII>EYNLV)	This paper	DI dCyFIR P1 Q GPR35
BY4741 far1Δ sst2Δ ste2Δ fig1Δ::mTq2 X-2:PTEF1a-GPR35-TCYC1b gpa1(468-472)(KIGII>EFNLV)	This paper	DI dCyFIR P1 14 GPR35
BY4741 far1Δ sst2Δ ste2Δ fig1Δ::mTq2 X-2:PTEF1a-GPR35-TCYC1b gpa1(468-472)(KIGII>EINLL)	This paper	DI dCyFIR P1 15 GPR35
BY4741 far1Δ sst2Δ ste2Δ fig1Δ::mTq2 X-2:PTEF1a-GPR35-TCYC1b gpa1(468-472)(KIGII>DIMLQ)	This paper	DI dCyFIR P1 12 GPR35
BY4741 far1Δ sst2Δ ste2Δ fig1Δ::mTq2 X-2:PTEF1a-GPR35-TCYC1b gpa1(468-472)(KIGII>QLMLQ)	This paper	DI dCyFIR P1 13 GPR35
BY4741 far1Δ sst2Δ ste2Δ fig1Δ::mTq2 X-2:PTEF1a-GPR35-TCYC1b gpa1(468-472)(KIGII>QYELL)	This paper	DI dCyFIR P1 S GPR35
BY4741 far1Δ sst2Δ ste2Δ fig1Δ::mTq2 X-2:PTEF1a-GPR4-TCYC1b gpa1(468-472)(KIGII>ECGLY)	This paper	DI dCyFIR P1 I GPR4
BY4741 far1Δ sst2Δ ste2Δ fig1Δ::mTq2 X-2:PTEF1a-GPR4-TCYC1b gpa1(468-472)(KIGII>GCGLY)	This paper	DI dCyFIR P1 O GPR4
BY4741 far1Δ sst2Δ ste2Δ fig1Δ::mTq2 X-2:PTEF1a-GPR4-TCYC1b gpa1(468-472)(KIGII>DCGLF)	This paper	DI dCyFIR P1 T GPR4
BY4741 far1Δ sst2Δ ste2Δ fig1Δ::mTq2 X-2:PTEF1a-GPR4-TCYC1b gpa1(468-472)(KIGII>YIGLC)	This paper	DI dCyFIR P1 Z GPR4
BY4741 far1Δ sst2Δ ste2Δ fig1Δ::mTq2 X-2:PTEF1a-GPR4-TCYC1b gpa1(468-472)(KIGII>EYNLV)	This paper	DI dCyFIR P1 Q GPR4
BY4741 far1Δ sst2Δ ste2Δ fig1Δ::mTq2 X-2:PTEF1a-GPR4-TCYC1b gpa1(468-472)(KIGII>EFNLV)	This paper	DI dCyFIR P1 14 GPR4
BY4741 far1Δ sst2Δ ste2Δ fig1Δ::mTq2 X-2:PTEF1a-GPR4-TCYC1b gpa1(468-472)(KIGII>EINLL)	This paper	DI dCyFIR P1 15 GPR4
BY4741 far1Δ sst2Δ ste2Δ fig1Δ::mTq2 X-2:PTEF1a-GPR4-TCYC1b gpa1(468-472)(KIGII>DIMLQ)	This paper	DI dCyFIR P1 12 GPR4
BY4741 far1Δ sst2Δ ste2Δ fig1Δ::mTq2 X-2:PTEF1a-GPR4-TCYC1b gpa1(468-472)(KIGII>QLMLQ)	This paper	DI dCyFIR P1 13 GPR4
BY4741 far1Δ sst2Δ ste2Δ fig1Δ::mTq2 X-2:PTEF1a-GPR4-TCYC1b gpa1(468-472)(KIGII>QYELL)	This paper	DI dCyFIR P1 S GPR4
BY4741 far1Δ sst2Δ ste2Δ fig1Δ::mTq2 X-2:PTEF1a-GPR65-TCYC1b gpa1(468-472)(KIGII>ECGLY)	This paper	DI dCyFIR P1 I GPR65
BY4741 far1Δ sst2Δ ste2Δ fig1Δ::mTq2 X-2:PTEF1a-GPR65-TCYC1b gpa1(468-472)(KIGII>GCGLY)	This paper	DI dCyFIR P1 O GPR65
BY4741 far1Δ sst2Δ ste2Δ fig1Δ::mTq2 X-2:PTEF1a-GPR65-TCYC1b gpa1(468-472)(KIGII>DCGLF)	This paper	DI dCyFIR P1 T GPR65
BY4741 far1Δ sst2Δ ste2Δ fig1Δ::mTq2 X-2:PTEF1a-GPR65-TCYC1b gpa1(468-472)(KIGII>YIGLC)	This paper	DI dCyFIR P1 Z GPR65
BY4741 far1Δ sst2Δ ste2Δ fig1Δ::mTq2 X-2:PTEF1a-GPR65-TCYC1b gpa1(468-472)(KIGII>EYNLV)	This paper	DI dCyFIR P1 Q GPR65
BY4741 far1Δ sst2Δ ste2Δ fig1Δ::mTq2 X-2:PTEF1a-GPR65-TCYC1b gpa1(468-472)(KIGII>EFNLV)	This paper	DI dCyFIR P1 14 GPR65
BY4741 far1Δ sst2Δ ste2Δ fig1Δ::mTq2 X-2:PTEF1a-GPR65-TCYC1b gpa1(468-472)(KIGII>EINLL)	This paper	DI dCyFIR P1 15 GPR65
BY4741 far1Δ sst2Δ ste2Δ fig1Δ::mTq2 X-2:PTEF1a-GPR65-TCYC1b gpa1(468-472)(KIGII>DIMLQ)	This paper	DI dCyFIR P1 12 GPR65
BY4741 far1Δ sst2Δ ste2Δ fig1Δ::mTq2 X-2:PTEF1a-GPR65-TCYC1b gpa1(468-472)(KIGII>QLMLQ)	This paper	DI dCyFIR P1 13 GPR65
BY4741 far1Δ sst2Δ ste2Δ fig1Δ::mTq2 X-2:PTEF1a-GPR65-TCYC1b gpa1(468-472)(KIGII>QYELL)	This paper	DI dCyFIR P1 S GPR65
BY4741 far1Δ sst2Δ ste2Δ fig1Δ::mTq2 X-2:PTEF1a-GPR68-TCYC1b gpa1(468-472)(KIGII>ECGLY)	This paper	DI dCyFIR P1 I GPR68
BY4741 far1Δ sst2Δ ste2Δ fig1Δ::mTq2 X-2:PTEF1a-GPR68-TCYC1b gpa1(468-472)(KIGII>GCGLY)	This paper	DI dCyFIR P1 O GPR68
BY4741 far1Δ sst2Δ ste2Δ fig1Δ::mTq2 X-2:PTEF1a-GPR68-TCYC1b gpa1(468-472)(KIGII>DCGLF)	This paper	DI dCyFIR P1 T GPR68
BY4741 far1Δ sst2Δ ste2Δ fig1Δ::mTq2 X-2:PTEF1a-GPR68-TCYC1b gpa1(468-472)(KIGII>YIGLC)	This paper	DI dCyFIR P1 Z GPR68
BY4741 far1Δ sst2Δ ste2Δ fig1Δ::mTq2 X-2:PTEF1a-GPR68-TCYC1b gpa1(468-472)(KIGII>EYNLV)	This paper	DI dCyFIR P1 Q GPR68
BY4741 far1Δ sst2Δ ste2Δ fig1Δ::mTq2 X-2:PTEF1a-GPR68-TCYC1b gpa1(468-472)(KIGII>EFNLV)	This paper	DI dCyFIR P1 14 GPR68
BY4741 far1Δ sst2Δ ste2Δ fig1Δ::mTq2 X-2:PTEF1a-GPR68-TCYC1b gpa1(468-472)(KIGII>EINLL)	This paper	DI dCyFIR P1 15 GPR68
BY4741 far1Δ sst2Δ ste2Δ fig1Δ::mTq2 X-2:PTEF1a-GPR68-TCYC1b gpa1(468-472)(KIGII>DIMLQ)	This paper	DI dCyFIR P1 12 GPR68
BY4741 far1Δ sst2Δ ste2Δ fig1Δ::mTq2 X-2:PTEF1a-GPR68-TCYC1b gpa1(468-472)(KIGII>QLMLQ)	This paper	DI dCyFIR P1 13 GPR68
BY4741 far1Δ sst2Δ ste2Δ fig1Δ::mTq2 X-2:PTEF1a-GPR68-TCYC1b gpa1(468-472)(KIGII>QYELL)	This paper	DI dCyFIR P1 S GPR68
BY4741 far1Δ sst2Δ ste2Δ fig1Δ::mTq2 X-2:PTEF1a-HCAR2-TCYC1b gpa1(468-472)(KIGII>ECGLY)	This paper	DI dCyFIR P1 I HCAR2
BY4741 far1Δ sst2Δ ste2Δ fig1Δ::mTq2 X-2:PTEF1a-HCAR2-TCYC1b gpa1(468-472)(KIGII>GCGLY)	This paper	DI dCyFIR P1 O HCAR2
BY4741 far1Δ sst2Δ ste2Δ fig1Δ::mTq2 X-2:PTEF1a-HCAR2-TCYC1b gpa1(468-472)(KIGII>DCGLF)	This paper	DI dCyFIR P1 T HCAR2
BY4741 far1Δ sst2Δ ste2Δ fig1Δ::mTq2 X-2:PTEF1a-HCAR2-TCYC1b gpa1(468-472)(KIGII>YIGLC)	This paper	DI dCyFIR P1 Z HCAR2
BY4741 far1Δ sst2Δ ste2Δ fig1Δ::mTq2 X-2:PTEF1a-HCAR2-TCYC1b gpa1(468-472)(KIGII>EYNLV)	This paper	DI dCyFIR P1 Q HCAR2
BY4741 far1Δ sst2Δ ste2Δ fig1Δ::mTq2 X-2:PTEF1a-HCAR2-TCYC1b gpa1(468-472)(KIGII>EFNLV)	This paper	DI dCyFIR P1 14 HCAR2
BY4741 far1Δ sst2Δ ste2Δ fig1Δ::mTq2 X-2:PTEF1a-HCAR2-TCYC1b gpa1(468-472)(KIGII>EINLL)	This paper	DI dCyFIR P1 15 HCAR2
BY4741 far1Δ sst2Δ ste2Δ fig1Δ::mTq2 X-2:PTEF1a-HCAR2-TCYC1b gpa1(468-472)(KIGII>DIMLQ)	This paper	DI dCyFIR P1 12 HCAR2
BY4741 far1Δ sst2Δ ste2Δ fig1Δ::mTq2 X-2:PTEF1a-HCAR2-TCYC1b gpa1(468-472)(KIGII>QLMLQ)	This paper	DI dCyFIR P1 13 HCAR2
BY4741 far1Δ sst2Δ ste2Δ fig1Δ::mTq2 X-2:PTEF1a-HCAR2-TCYC1b gpa1(468-472)(KIGII>QYELL)	This paper	DI dCyFIR P1 S HCAR2
BY4741 far1Δ sst2Δ ste2Δ fig1Δ::mTq2 X-2:PTEF1a-HCAR3-TCYC1b gpa1(468-472)(KIGII>ECGLY)	This paper	DI dCyFIR P1 I HCAR3
BY4741 far1Δ sst2Δ ste2Δ fig1Δ::mTq2 X-2:PTEF1a-HCAR3-TCYC1b gpa1(468-472)(KIGII>GCGLY)	This paper	DI dCyFIR P1 O HCAR3
BY4741 far1Δ sst2Δ ste2Δ fig1Δ::mTq2 X-2:PTEF1a-HCAR3-TCYC1b gpa1(468-472)(KIGII>DCGLF)	This paper	DI dCyFIR P1 T HCAR3
BY4741 far1Δ sst2Δ ste2Δ fig1Δ::mTq2 X-2:PTEF1a-HCAR3-TCYC1b gpa1(468-472)(KIGII>YIGLC)	This paper	DI dCyFIR P1 Z HCAR3
BY4741 far1Δ sst2Δ ste2Δ fig1Δ::mTq2 X-2:PTEF1a-HCAR3-TCYC1b gpa1(468-472)(KIGII>EYNLV)	This paper	DI dCyFIR P1 Q HCAR3
BY4741 far1Δ sst2Δ ste2Δ fig1Δ::mTq2 X-2:PTEF1a-HCAR3-TCYC1b gpa1(468-472)(KIGII>EFNLV)	This paper	DI dCyFIR P1 14 HCAR3
BY4741 far1Δ sst2Δ ste2Δ fig1Δ::mTq2 X-2:PTEF1a-HCAR3-TCYC1b gpa1(468-472)(KIGII>EINLL)	This paper	DI dCyFIR P1 15 HCAR3
BY4741 far1Δ sst2Δ ste2Δ fig1Δ::mTq2 X-2:PTEF1a-HCAR3-TCYC1b gpa1(468-472)(KIGII>DIMLQ)	This paper	DI dCyFIR P1 12 HCAR3
BY4741 far1Δ sst2Δ ste2Δ fig1Δ::mTq2 X-2:PTEF1a-HCAR3-TCYC1b gpa1(468-472)(KIGII>QLMLQ)	This paper	DI dCyFIR P1 13 HCAR3
BY4741 far1Δ sst2Δ ste2Δ fig1Δ::mTq2 X-2:PTEF1a-HCAR3-TCYC1b gpa1(468-472)(KIGII>QYELL)	This paper	DI dCyFIR P1 S HCAR3
BY4741 far1Δ sst2Δ ste2Δ fig1Δ::mTq2 X-2:PTEF1a-HTR4-TCYC1b gpa1(468-472)(KIGII>ECGLY)	This paper	DI dCyFIR P1 I HTR4
BY4741 far1Δ sst2Δ ste2Δ fig1Δ::mTq2 X-2:PTEF1a-HTR4-TCYC1b gpa1(468-472)(KIGII>GCGLY)	This paper	DI dCyFIR P1 O HTR4
BY4741 far1Δ sst2Δ ste2Δ fig1Δ::mTq2 X-2:PTEF1a-HTR4-TCYC1b gpa1(468-472)(KIGII>DCGLF)	This paper	DI dCyFIR P1 T HTR4
BY4741 far1Δ sst2Δ ste2Δ fig1Δ::mTq2 X-2:PTEF1a-HTR4-TCYC1b gpa1(468-472)(KIGII>YIGLC)	This paper	DI dCyFIR P1 Z HTR4
BY4741 far1Δ sst2Δ ste2Δ fig1Δ::mTq2 X-2:PTEF1a-HTR4-TCYC1b gpa1(468-472)(KIGII>EYNLV)	This paper	DI dCyFIR P1 Q HTR4
BY4741 far1Δ sst2Δ ste2Δ fig1Δ::mTq2 X-2:PTEF1a-HTR4-TCYC1b gpa1(468-472)(KIGII>EFNLV)	This paper	DI dCyFIR P1 14 HTR4
BY4741 far1Δ sst2Δ ste2Δ fig1Δ::mTq2 X-2:PTEF1a-HTR4-TCYC1b gpa1(468-472)(KIGII>EINLL)	This paper	DI dCyFIR P1 15 HTR4
BY4741 far1Δ sst2Δ ste2Δ fig1Δ::mTq2 X-2:PTEF1a-HTR4-TCYC1b gpa1(468-472)(KIGII>DIMLQ)	This paper	DI dCyFIR P1 12 HTR4
BY4741 far1Δ sst2Δ ste2Δ fig1Δ::mTq2 X-2:PTEF1a-HTR4-TCYC1b gpa1(468-472)(KIGII>QLMLQ)	This paper	DI dCyFIR P1 13 HTR4
BY4741 far1Δ sst2Δ ste2Δ fig1Δ::mTq2 X-2:PTEF1a-HTR4-TCYC1b gpa1(468-472)(KIGII>QYELL)	This paper	DI dCyFIR P1 S HTR4
BY4741 far1Δ sst2Δ ste2Δ fig1Δ::mTq2 X-2:PTEF1a-LPAR1-TCYC1b gpa1(468-472)(KIGII>ECGLY)	This paper	DI dCyFIR P1 I LPAR1
BY4741 far1Δ sst2Δ ste2Δ fig1Δ::mTq2 X-2:PTEF1a-LPAR1-TCYC1b gpa1(468-472)(KIGII>GCGLY)	This paper	DI dCyFIR P1 O LPAR1
BY4741 far1Δ sst2Δ ste2Δ fig1Δ::mTq2 X-2:PTEF1a-LPAR1-TCYC1b gpa1(468-472)(KIGII>DCGLF)	This paper	DI dCyFIR P1 T LPAR1
BY4741 far1Δ sst2Δ ste2Δ fig1Δ::mTq2 X-2:PTEF1a-LPAR1-TCYC1b gpa1(468-472)(KIGII>YIGLC)	This paper	DI dCyFIR P1 Z LPAR1
BY4741 far1Δ sst2Δ ste2Δ fig1Δ::mTq2 X-2:PTEF1a-LPAR1-TCYC1b gpa1(468-472)(KIGII>EYNLV)	This paper	DI dCyFIR P1 Q LPAR1
BY4741 far1Δ sst2Δ ste2Δ fig1Δ::mTq2 X-2:PTEF1a-LPAR1-TCYC1b gpa1(468-472)(KIGII>EFNLV)	This paper	DI dCyFIR P1 14 LPAR1
BY4741 far1Δ sst2Δ ste2Δ fig1Δ::mTq2 X-2:PTEF1a-LPAR1-TCYC1b gpa1(468-472)(KIGII>EINLL)	This paper	DI dCyFIR P1 15 LPAR1
BY4741 far1Δ sst2Δ ste2Δ fig1Δ::mTq2 X-2:PTEF1a-LPAR1-TCYC1b gpa1(468-472)(KIGII>DIMLQ)	This paper	DI dCyFIR P1 12 LPAR1
BY4741 far1Δ sst2Δ ste2Δ fig1Δ::mTq2 X-2:PTEF1a-LPAR1-TCYC1b gpa1(468-472)(KIGII>QLMLQ)	This paper	DI dCyFIR P1 13 LPAR1
BY4741 far1Δ sst2Δ ste2Δ fig1Δ::mTq2 X-2:PTEF1a-LPAR1-TCYC1b gpa1(468-472)(KIGII>QYELL)	This paper	DI dCyFIR P1 S LPAR1
BY4741 far1Δ sst2Δ ste2Δ fig1Δ::mTq2 X-2:PTEF1a-LPAR4-TCYC1b gpa1(468-472)(KIGII>ECGLY)	This paper	DI dCyFIR P1 I LPAR4
BY4741 far1Δ sst2Δ ste2Δ fig1Δ::mTq2 X-2:PTEF1a-LPAR4-TCYC1b gpa1(468-472)(KIGII>GCGLY)	This paper	DI dCyFIR P1 O LPAR4
BY4741 far1Δ sst2Δ ste2Δ fig1Δ::mTq2 X-2:PTEF1a-LPAR4-TCYC1b gpa1(468-472)(KIGII>DCGLF)	This paper	DI dCyFIR P1 T LPAR4
BY4741 far1Δ sst2Δ ste2Δ fig1Δ::mTq2 X-2:PTEF1a-LPAR4-TCYC1b gpa1(468-472)(KIGII>YIGLC)	This paper	DI dCyFIR P1 Z LPAR4
BY4741 far1Δ sst2Δ ste2Δ fig1Δ::mTq2 X-2:PTEF1a-LPAR4-TCYC1b gpa1(468-472)(KIGII>EYNLV)	This paper	DI dCyFIR P1 Q LPAR4
BY4741 far1Δ sst2Δ ste2Δ fig1Δ::mTq2 X-2:PTEF1a-LPAR4-TCYC1b gpa1(468-472)(KIGII>EFNLV)	This paper	DI dCyFIR P1 14 LPAR4
BY4741 far1Δ sst2Δ ste2Δ fig1Δ::mTq2 X-2:PTEF1a-LPAR4-TCYC1b gpa1(468-472)(KIGII>EINLL)	This paper	DI dCyFIR P1 15 LPAR4
BY4741 far1Δ sst2Δ ste2Δ fig1Δ::mTq2 X-2:PTEF1a-LPAR4-TCYC1b gpa1(468-472)(KIGII>DIMLQ)	This paper	DI dCyFIR P1 12 LPAR4
BY4741 far1Δ sst2Δ ste2Δ fig1Δ::mTq2 X-2:PTEF1a-LPAR4-TCYC1b gpa1(468-472)(KIGII>QLMLQ)	This paper	DI dCyFIR P1 13 LPAR4
BY4741 far1Δ sst2Δ ste2Δ fig1Δ::mTq2 X-2:PTEF1a-LPAR4-TCYC1b gpa1(468-472)(KIGII>QYELL)	This paper	DI dCyFIR P1 S LPAR4
BY4741 far1Δ sst2Δ ste2Δ fig1Δ::mTq2 X-2:PTEF1a-MRGPRD-TCYC1b gpa1(468-472)(KIGII>ECGLY)	This paper	DI dCyFIR P1 I MRGPRD
BY4741 far1Δ sst2Δ ste2Δ fig1Δ::mTq2 X-2:PTEF1a-MRGPRD-TCYC1b gpa1(468-472)(KIGII>GCGLY)	This paper	DI dCyFIR P1 O MRGPRD
BY4741 far1Δ sst2Δ ste2Δ fig1Δ::mTq2 X-2:PTEF1a-MRGPRD-TCYC1b gpa1(468-472)(KIGII>DCGLF)	This paper	DI dCyFIR P1 T MRGPRD
BY4741 far1Δ sst2Δ ste2Δ fig1Δ::mTq2 X-2:PTEF1a-MRGPRD-TCYC1b gpa1(468-472)(KIGII>YIGLC)	This paper	DI dCyFIR P1 Z MRGPRD
BY4741 far1Δ sst2Δ ste2Δ fig1Δ::mTq2 X-2:PTEF1a-MRGPRD-TCYC1b gpa1(468-472)(KIGII>EYNLV)	This paper	DI dCyFIR P1 Q MRGPRD
BY4741 far1Δ sst2Δ ste2Δ fig1Δ::mTq2 X-2:PTEF1a-MRGPRD-TCYC1b gpa1(468-472)(KIGII>EFNLV)	This paper	DI dCyFIR P1 14 MRGPRD
BY4741 far1Δ sst2Δ ste2Δ fig1Δ::mTq2 X-2:PTEF1a-MRGPRD-TCYC1b gpa1(468-472)(KIGII>EINLL)	This paper	DI dCyFIR P1 15 MRGPRD
BY4741 far1Δ sst2Δ ste2Δ fig1Δ::mTq2 X-2:PTEF1a-MRGPRD-TCYC1b gpa1(468-472)(KIGII>DIMLQ)	This paper	DI dCyFIR P1 12 MRGPRD
BY4741 far1Δ sst2Δ ste2Δ fig1Δ::mTq2 X-2:PTEF1a-MRGPRD-TCYC1b gpa1(468-472)(KIGII>QLMLQ)	This paper	DI dCyFIR P1 13 MRGPRD
BY4741 far1Δ sst2Δ ste2Δ fig1Δ::mTq2 X-2:PTEF1a-MRGPRD-TCYC1b gpa1(468-472)(KIGII>QYELL)	This paper	DI dCyFIR P1 S MRGPRD
BY4741 far1Δ sst2Δ ste2Δ fig1Δ::mTq2 X-2:PTEF1a-MTNR1A-TCYC1b gpa1(468-472)(KIGII>ECGLY)	This paper	DI dCyFIR P1 I MTNR1A
BY4741 far1Δ sst2Δ ste2Δ fig1Δ::mTq2 X-2:PTEF1a-MTNR1A-TCYC1b gpa1(468-472)(KIGII>GCGLY)	This paper	DI dCyFIR P1 O MTNR1A
BY4741 far1Δ sst2Δ ste2Δ fig1Δ::mTq2 X-2:PTEF1a-MTNR1A-TCYC1b gpa1(468-472)(KIGII>DCGLF)	This paper	DI dCyFIR P1 T MTNR1A
BY4741 far1Δ sst2Δ ste2Δ fig1Δ::mTq2 X-2:PTEF1a-MTNR1A-TCYC1b gpa1(468-472)(KIGII>YIGLC)	This paper	DI dCyFIR P1 Z MTNR1A
BY4741 far1Δ sst2Δ ste2Δ fig1Δ::mTq2 X-2:PTEF1a-MTNR1A-TCYC1b gpa1(468-472)(KIGII>EYNLV)	This paper	DI dCyFIR P1 Q MTNR1A
BY4741 far1Δ sst2Δ ste2Δ fig1Δ::mTq2 X-2:PTEF1a-MTNR1A-TCYC1b gpa1(468-472)(KIGII>EFNLV)	This paper	DI dCyFIR P1 14 MTNR1A
BY4741 far1Δ sst2Δ ste2Δ fig1Δ::mTq2 X-2:PTEF1a-MTNR1A-TCYC1b gpa1(468-472)(KIGII>EINLL)	This paper	DI dCyFIR P1 15 MTNR1A
BY4741 far1Δ sst2Δ ste2Δ fig1Δ::mTq2 X-2:PTEF1a-MTNR1A-TCYC1b gpa1(468-472)(KIGII>DIMLQ)	This paper	DI dCyFIR P1 12 MTNR1A
BY4741 far1Δ sst2Δ ste2Δ fig1Δ::mTq2 X-2:PTEF1a-MTNR1A-TCYC1b gpa1(468-472)(KIGII>QLMLQ)	This paper	DI dCyFIR P1 13 MTNR1A
BY4741 far1Δ sst2Δ ste2Δ fig1Δ::mTq2 X-2:PTEF1a-MTNR1A-TCYC1b gpa1(468-472)(KIGII>QYELL)	This paper	DI dCyFIR P1 S MTNR1A
BY4741 far1Δ sst2Δ ste2Δ fig1Δ::mTq2 X-2:PTEF1a-MTNR1B-TCYC1b gpa1(468-472)(KIGII>ECGLY)	This paper	DI dCyFIR P1 I MTNR1B
BY4741 far1Δ sst2Δ ste2Δ fig1Δ::mTq2 X-2:PTEF1a-MTNR1B-TCYC1b gpa1(468-472)(KIGII>GCGLY)	This paper	DI dCyFIR P1 O MTNR1B
BY4741 far1Δ sst2Δ ste2Δ fig1Δ::mTq2 X-2:PTEF1a-MTNR1B-TCYC1b gpa1(468-472)(KIGII>DCGLF)	This paper	DI dCyFIR P1 T MTNR1B
BY4741 far1Δ sst2Δ ste2Δ fig1Δ::mTq2 X-2:PTEF1a-MTNR1B-TCYC1b gpa1(468-472)(KIGII>YIGLC)	This paper	DI dCyFIR P1 Z MTNR1B
BY4741 far1Δ sst2Δ ste2Δ fig1Δ::mTq2 X-2:PTEF1a-MTNR1B-TCYC1b gpa1(468-472)(KIGII>EYNLV)	This paper	DI dCyFIR P1 Q MTNR1B
BY4741 far1Δ sst2Δ ste2Δ fig1Δ::mTq2 X-2:PTEF1a-MTNR1B-TCYC1b gpa1(468-472)(KIGII>EFNLV)	This paper	DI dCyFIR P1 14 MTNR1B
BY4741 far1Δ sst2Δ ste2Δ fig1Δ::mTq2 X-2:PTEF1a-MTNR1B-TCYC1b gpa1(468-472)(KIGII>EINLL)	This paper	DI dCyFIR P1 15 MTNR1B
BY4741 far1Δ sst2Δ ste2Δ fig1Δ::mTq2 X-2:PTEF1a-MTNR1B-TCYC1b gpa1(468-472)(KIGII>DIMLQ)	This paper	DI dCyFIR P1 12 MTNR1B
BY4741 far1Δ sst2Δ ste2Δ fig1Δ::mTq2 X-2:PTEF1a-MTNR1B-TCYC1b gpa1(468-472)(KIGII>QLMLQ)	This paper	DI dCyFIR P1 13 MTNR1B
BY4741 far1Δ sst2Δ ste2Δ fig1Δ::mTq2 X-2:PTEF1a-MTNR1B-TCYC1b gpa1(468-472)(KIGII>QYELL)	This paper	DI dCyFIR P1 S MTNR1B
BY4741 far1Δ sst2Δ ste2Δ fig1Δ::mTq2 X-2:PTEF1a-PTAFR-TCYC1b gpa1(468-472)(KIGII>ECGLY)	This paper	DI dCyFIR P1 I PTAFR
BY4741 far1Δ sst2Δ ste2Δ fig1Δ::mTq2 X-2:PTEF1a-PTAFR-TCYC1b gpa1(468-472)(KIGII>GCGLY)	This paper	DI dCyFIR P1 O PTAFR
BY4741 far1Δ sst2Δ ste2Δ fig1Δ::mTq2 X-2:PTEF1a-PTAFR-TCYC1b gpa1(468-472)(KIGII>DCGLF)	This paper	DI dCyFIR P1 T PTAFR
BY4741 far1Δ sst2Δ ste2Δ fig1Δ::mTq2 X-2:PTEF1a-PTAFR-TCYC1b gpa1(468-472)(KIGII>YIGLC)	This paper	DI dCyFIR P1 Z PTAFR
BY4741 far1Δ sst2Δ ste2Δ fig1Δ::mTq2 X-2:PTEF1a-PTAFR-TCYC1b gpa1(468-472)(KIGII>EYNLV)	This paper	DI dCyFIR P1 Q PTAFR
BY4741 far1Δ sst2Δ ste2Δ fig1Δ::mTq2 X-2:PTEF1a-PTAFR-TCYC1b gpa1(468-472)(KIGII>EFNLV)	This paper	DI dCyFIR P1 14 PTAFR
BY4741 far1Δ sst2Δ ste2Δ fig1Δ::mTq2 X-2:PTEF1a-PTAFR-TCYC1b gpa1(468-472)(KIGII>EINLL)	This paper	DI dCyFIR P1 15 PTAFR
BY4741 far1Δ sst2Δ ste2Δ fig1Δ::mTq2 X-2:PTEF1a-PTAFR-TCYC1b gpa1(468-472)(KIGII>DIMLQ)	This paper	DI dCyFIR P1 12 PTAFR
BY4741 far1Δ sst2Δ ste2Δ fig1Δ::mTq2 X-2:PTEF1a-PTAFR-TCYC1b gpa1(468-472)(KIGII>QLMLQ)	This paper	DI dCyFIR P1 13 PTAFR
BY4741 far1Δ sst2Δ ste2Δ fig1Δ::mTq2 X-2:PTEF1a-PTAFR-TCYC1b gpa1(468-472)(KIGII>QYELL)	This paper	DI dCyFIR P1 S PTAFR
BY4741 far1Δ sst2Δ ste2Δ fig1Δ::mTq2 X-2:PTEF1a-PTGER3-TCYC1b gpa1(468-472)(KIGII>ECGLY)	This paper	DI dCyFIR P1 I PTGER3
BY4741 far1Δ sst2Δ ste2Δ fig1Δ::mTq2 X-2:PTEF1a-PTGER3-TCYC1b gpa1(468-472)(KIGII>GCGLY)	This paper	DI dCyFIR P1 O PTGER3
BY4741 far1Δ sst2Δ ste2Δ fig1Δ::mTq2 X-2:PTEF1a-PTGER3-TCYC1b gpa1(468-472)(KIGII>DCGLF)	This paper	DI dCyFIR P1 T PTGER3
BY4741 far1Δ sst2Δ ste2Δ fig1Δ::mTq2 X-2:PTEF1a-PTGER3-TCYC1b gpa1(468-472)(KIGII>YIGLC)	This paper	DI dCyFIR P1 Z PTGER3
BY4741 far1Δ sst2Δ ste2Δ fig1Δ::mTq2 X-2:PTEF1a-PTGER3-TCYC1b gpa1(468-472)(KIGII>EYNLV)	This paper	DI dCyFIR P1 Q PTGER3
BY4741 far1Δ sst2Δ ste2Δ fig1Δ::mTq2 X-2:PTEF1a-PTGER3-TCYC1b gpa1(468-472)(KIGII>EFNLV)	This paper	DI dCyFIR P1 14 PTGER3
BY4741 far1Δ sst2Δ ste2Δ fig1Δ::mTq2 X-2:PTEF1a-PTGER3-TCYC1b gpa1(468-472)(KIGII>EINLL)	This paper	DI dCyFIR P1 15 PTGER3
BY4741 far1Δ sst2Δ ste2Δ fig1Δ::mTq2 X-2:PTEF1a-PTGER3-TCYC1b gpa1(468-472)(KIGII>DIMLQ)	This paper	DI dCyFIR P1 12 PTGER3
BY4741 far1Δ sst2Δ ste2Δ fig1Δ::mTq2 X-2:PTEF1a-PTGER3-TCYC1b gpa1(468-472)(KIGII>QLMLQ)	This paper	DI dCyFIR P1 13 PTGER3
BY4741 far1Δ sst2Δ ste2Δ fig1Δ::mTq2 X-2:PTEF1a-PTGER3-TCYC1b gpa1(468-472)(KIGII>QYELL)	This paper	DI dCyFIR P1 S PTGER3
BY4741 far1Δ sst2Δ ste2Δ fig1Δ::mTq2 X-2:PTEF1a-S1PR1-TCYC1b gpa1(468-472)(KIGII>ECGLY)	This paper	DI dCyFIR P1 I S1PR1
BY4741 far1Δ sst2Δ ste2Δ fig1Δ::mTq2 X-2:PTEF1a-S1PR1-TCYC1b gpa1(468-472)(KIGII>GCGLY)	This paper	DI dCyFIR P1 O S1PR1
BY4741 far1Δ sst2Δ ste2Δ fig1Δ::mTq2 X-2:PTEF1a-S1PR1-TCYC1b gpa1(468-472)(KIGII>DCGLF)	This paper	DI dCyFIR P1 T S1PR1
BY4741 far1Δ sst2Δ ste2Δ fig1Δ::mTq2 X-2:PTEF1a-S1PR1-TCYC1b gpa1(468-472)(KIGII>YIGLC)	This paper	DI dCyFIR P1 Z S1PR1
BY4741 far1Δ sst2Δ ste2Δ fig1Δ::mTq2 X-2:PTEF1a-S1PR1-TCYC1b gpa1(468-472)(KIGII>EYNLV)	This paper	DI dCyFIR P1 Q S1PR1
BY4741 far1Δ sst2Δ ste2Δ fig1Δ::mTq2 X-2:PTEF1a-S1PR1-TCYC1b gpa1(468-472)(KIGII>EFNLV)	This paper	DI dCyFIR P1 14 S1PR1
BY4741 far1Δ sst2Δ ste2Δ fig1Δ::mTq2 X-2:PTEF1a-S1PR1-TCYC1b gpa1(468-472)(KIGII>EINLL)	This paper	DI dCyFIR P1 15 S1PR1
BY4741 far1Δ sst2Δ ste2Δ fig1Δ::mTq2 X-2:PTEF1a-S1PR1-TCYC1b gpa1(468-472)(KIGII>DIMLQ)	This paper	DI dCyFIR P1 12 S1PR1
BY4741 far1Δ sst2Δ ste2Δ fig1Δ::mTq2 X-2:PTEF1a-S1PR1-TCYC1b gpa1(468-472)(KIGII>QLMLQ)	This paper	DI dCyFIR P1 13 S1PR1
BY4741 far1Δ sst2Δ ste2Δ fig1Δ::mTq2 X-2:PTEF1a-S1PR1-TCYC1b gpa1(468-472)(KIGII>QYELL)	This paper	DI dCyFIR P1 S S1PR1
BY4741 far1Δ sst2Δ ste2Δ fig1Δ::mTq2 X-2:PTEF1a-S1PR2-TCYC1b gpa1(468-472)(KIGII>ECGLY)	This paper	DI dCyFIR P1 I S1PR2
BY4741 far1Δ sst2Δ ste2Δ fig1Δ::mTq2 X-2:PTEF1a-S1PR2-TCYC1b gpa1(468-472)(KIGII>GCGLY)	This paper	DI dCyFIR P1 O S1PR2
BY4741 far1Δ sst2Δ ste2Δ fig1Δ::mTq2 X-2:PTEF1a-S1PR2-TCYC1b gpa1(468-472)(KIGII>DCGLF)	This paper	DI dCyFIR P1 T S1PR2
BY4741 far1Δ sst2Δ ste2Δ fig1Δ::mTq2 X-2:PTEF1a-S1PR2-TCYC1b gpa1(468-472)(KIGII>YIGLC)	This paper	DI dCyFIR P1 Z S1PR2
BY4741 far1Δ sst2Δ ste2Δ fig1Δ::mTq2 X-2:PTEF1a-S1PR2-TCYC1b gpa1(468-472)(KIGII>EYNLV)	This paper	DI dCyFIR P1 Q S1PR2
BY4741 far1Δ sst2Δ ste2Δ fig1Δ::mTq2 X-2:PTEF1a-S1PR2-TCYC1b gpa1(468-472)(KIGII>EFNLV)	This paper	DI dCyFIR P1 14 S1PR2
BY4741 far1Δ sst2Δ ste2Δ fig1Δ::mTq2 X-2:PTEF1a-S1PR2-TCYC1b gpa1(468-472)(KIGII>EINLL)	This paper	DI dCyFIR P1 15 S1PR2
BY4741 far1Δ sst2Δ ste2Δ fig1Δ::mTq2 X-2:PTEF1a-S1PR2-TCYC1b gpa1(468-472)(KIGII>DIMLQ)	This paper	DI dCyFIR P1 12 S1PR2
BY4741 far1Δ sst2Δ ste2Δ fig1Δ::mTq2 X-2:PTEF1a-S1PR2-TCYC1b gpa1(468-472)(KIGII>QLMLQ)	This paper	DI dCyFIR P1 13 S1PR2
BY4741 far1Δ sst2Δ ste2Δ fig1Δ::mTq2 X-2:PTEF1a-S1PR2-TCYC1b gpa1(468-472)(KIGII>QYELL)	This paper	DI dCyFIR P1 S S1PR2
BY4741 far1Δ sst2Δ ste2Δ fig1Δ::mTq2 X-2:PTEF1a-S1PR3-TCYC1b gpa1(468-472)(KIGII>ECGLY)	This paper	DI dCyFIR P1 I S1PR3
BY4741 far1Δ sst2Δ ste2Δ fig1Δ::mTq2 X-2:PTEF1a-S1PR3-TCYC1b gpa1(468-472)(KIGII>GCGLY)	This paper	DI dCyFIR P1 O S1PR3
BY4741 far1Δ sst2Δ ste2Δ fig1Δ::mTq2 X-2:PTEF1a-S1PR3-TCYC1b gpa1(468-472)(KIGII>DCGLF)	This paper	DI dCyFIR P1 T S1PR3
BY4741 far1Δ sst2Δ ste2Δ fig1Δ::mTq2 X-2:PTEF1a-S1PR3-TCYC1b gpa1(468-472)(KIGII>YIGLC)	This paper	DI dCyFIR P1 Z S1PR3
BY4741 far1Δ sst2Δ ste2Δ fig1Δ::mTq2 X-2:PTEF1a-S1PR3-TCYC1b gpa1(468-472)(KIGII>EYNLV)	This paper	DI dCyFIR P1 Q S1PR3
BY4741 far1Δ sst2Δ ste2Δ fig1Δ::mTq2 X-2:PTEF1a-S1PR3-TCYC1b gpa1(468-472)(KIGII>EFNLV)	This paper	DI dCyFIR P1 14 S1PR3
BY4741 far1Δ sst2Δ ste2Δ fig1Δ::mTq2 X-2:PTEF1a-S1PR3-TCYC1b gpa1(468-472)(KIGII>EINLL)	This paper	DI dCyFIR P1 15 S1PR3
BY4741 far1Δ sst2Δ ste2Δ fig1Δ::mTq2 X-2:PTEF1a-S1PR3-TCYC1b gpa1(468-472)(KIGII>DIMLQ)	This paper	DI dCyFIR P1 12 S1PR3
BY4741 far1Δ sst2Δ ste2Δ fig1Δ::mTq2 X-2:PTEF1a-S1PR3-TCYC1b gpa1(468-472)(KIGII>QLMLQ)	This paper	DI dCyFIR P1 13 S1PR3
BY4741 far1Δ sst2Δ ste2Δ fig1Δ::mTq2 X-2:PTEF1a-S1PR3-TCYC1b gpa1(468-472)(KIGII>QYELL)	This paper	DI dCyFIR P1 S S1PR3
BY4741 far1Δ sst2Δ ste2Δ fig1Δ::mTq2 X-2:PTEF1a-SSTR5-TCYC1b gpa1(468-472)(KIGII>ECGLY)	This paper	DI dCyFIR P1 I SSTR5
BY4741 far1Δ sst2Δ ste2Δ fig1Δ::mTq2 X-2:PTEF1a-SSTR5-TCYC1b gpa1(468-472)(KIGII>GCGLY)	This paper	DI dCyFIR P1 O SSTR5
BY4741 far1Δ sst2Δ ste2Δ fig1Δ::mTq2 X-2:PTEF1a-SSTR5-TCYC1b gpa1(468-472)(KIGII>DCGLF)	This paper	DI dCyFIR P1 T SSTR5
BY4741 far1Δ sst2Δ ste2Δ fig1Δ::mTq2 X-2:PTEF1a-SSTR5-TCYC1b gpa1(468-472)(KIGII>YIGLC)	This paper	DI dCyFIR P1 Z SSTR5
BY4741 far1Δ sst2Δ ste2Δ fig1Δ::mTq2 X-2:PTEF1a-SSTR5-TCYC1b gpa1(468-472)(KIGII>EYNLV)	This paper	DI dCyFIR P1 Q SSTR5
BY4741 far1Δ sst2Δ ste2Δ fig1Δ::mTq2 X-2:PTEF1a-SSTR5-TCYC1b gpa1(468-472)(KIGII>EFNLV)	This paper	DI dCyFIR P1 14 SSTR5
BY4741 far1Δ sst2Δ ste2Δ fig1Δ::mTq2 X-2:PTEF1a-SSTR5-TCYC1b gpa1(468-472)(KIGII>EINLL)	This paper	DI dCyFIR P1 15 SSTR5
BY4741 far1Δ sst2Δ ste2Δ fig1Δ::mTq2 X-2:PTEF1a-SSTR5-TCYC1b gpa1(468-472)(KIGII>DIMLQ)	This paper	DI dCyFIR P1 12 SSTR5
BY4741 far1Δ sst2Δ ste2Δ fig1Δ::mTq2 X-2:PTEF1a-SSTR5-TCYC1b gpa1(468-472)(KIGII>QLMLQ)	This paper	DI dCyFIR P1 13 SSTR5
BY4741 far1Δ sst2Δ ste2Δ fig1Δ::mTq2 X-2:PTEF1a-SSTR5-TCYC1b gpa1(468-472)(KIGII>QYELL)	This paper	DI dCyFIR P1 S SSTR5
BY4741 far1Δ sst2Δ ste2Δ fig1Δ::mTq2 X-2:PTEF1a-SUCNR1-TCYC1b gpa1(468-472)(KIGII>ECGLY)	This paper	DI dCyFIR P1 I SUCNR1
BY4741 far1Δ sst2Δ ste2Δ fig1Δ::mTq2 X-2:PTEF1a-SUCNR1-TCYC1b gpa1(468-472)(KIGII>GCGLY)	This paper	DI dCyFIR P1 O SUCNR1
BY4741 far1Δ sst2Δ ste2Δ fig1Δ::mTq2 X-2:PTEF1a-SUCNR1-TCYC1b gpa1(468-472)(KIGII>DCGLF)	This paper	DI dCyFIR P1 T SUCNR1
BY4741 far1Δ sst2Δ ste2Δ fig1Δ::mTq2 X-2:PTEF1a-SUCNR1-TCYC1b gpa1(468-472)(KIGII>YIGLC)	This paper	DI dCyFIR P1 Z SUCNR1
BY4741 far1Δ sst2Δ ste2Δ fig1Δ::mTq2 X-2:PTEF1a-SUCNR1-TCYC1b gpa1(468-472)(KIGII>EYNLV)	This paper	DI dCyFIR P1 Q SUCNR1
BY4741 far1Δ sst2Δ ste2Δ fig1Δ::mTq2 X-2:PTEF1a-SUCNR1-TCYC1b gpa1(468-472)(KIGII>EFNLV)	This paper	DI dCyFIR P1 14 SUCNR1
BY4741 far1Δ sst2Δ ste2Δ fig1Δ::mTq2 X-2:PTEF1a-SUCNR1-TCYC1b gpa1(468-472)(KIGII>EINLL)	This paper	DI dCyFIR P1 15 SUCNR1
BY4741 far1Δ sst2Δ ste2Δ fig1Δ::mTq2 X-2:PTEF1a-SUCNR1-TCYC1b gpa1(468-472)(KIGII>DIMLQ)	This paper	DI dCyFIR P1 12 SUCNR1
BY4741 far1Δ sst2Δ ste2Δ fig1Δ::mTq2 X-2:PTEF1a-SUCNR1-TCYC1b gpa1(468-472)(KIGII>QLMLQ)	This paper	DI dCyFIR P1 13 SUCNR1
BY4741 far1Δ sst2Δ ste2Δ fig1Δ::mTq2 X-2:PTEF1a-SUCNR1-TCYC1b gpa1(468-472)(KIGII>QYELL)	This paper	DI dCyFIR P1 S SUCNR1
