## Supplementary material for "DCyFIR: a high-throughput CRISPR platform for multiplexed G protein-coupled receptor profiling and ligand discovery": Data Set 2

### Sheet: GPCRgeneSequences
Gene	Name	Sequence (5'-3')
ADORA1	Adenosine A1 receptor	ATGCCTCCCAGTATATCCGCGTTCCAAGCTGCATACATTGGGATCGAAGTGCTTATCGCACTTGTGTCTGTACCCGGGAATGTGCTGGTGATTTGGGCCGTGAAGGTTAATCAGGCACTGAGAGATGCTACATTTTGCTTCATCGTCTCTTTGGCAGTGGCCGACGTCGCCGTGGGCGCTCTCGTCATTCCCCTCGCCATCCTGATTAACATCGGACCTCAGACCTACTTTCACACCTGTCTGATGGTCGCATGCCCAGTGCTTATTCTTACCCAGAGCAGCATCCTGGCACTTCTGGCAATCGCCGTTGACCGATACCTGAGAGTAAAGATCCCACTTCGGTACAAAATGGTGGTGACCCCCCGGCGAGCTGCTGTAGCTATAGCAGGATGTTGGATC…
ADORA2A	Adenosine A2a receptor	ATGCCTATCATGGGTTCTAGCGTGTATATCACTGTAGAGCTTGCAATCGCGGTCTTGGCCATCCTCGGGAACGTCCTCGTGTGTTGGGCCGTATGGCTGAATAGCAACCTCCAGAACGTGACCAATTACTTTGTGGTGTCTCTTGCCGCGGCTGACATTGCCGTAGGGGTGCTCGCGATCCCGTTCGCCATTACAATCTCCACCGGCTTTTGCGCTGCATGTCATGGGTGTTTGTTTATAGCCTGTTTCGTCCTCGTTCTGACACAGTCTAGCATCTTCAGTTTGCTGGCCATCGCCATTGATAGGTATATCGCCATCCGGATCCCACTTCGCTATAACGGGCTTGTCACAGGGACACGCGCCAAAGGAATCATTGCAATCTGCTGGGTGCTGTCATTT…
ADORA2B	Adenosine A2b receptor	ATGTTGCTTGAGACCCAGGATGCCCTTTATGTGGCCCTGGAACTGGTCATCGCGGCTCTCAGCGTGGCTGGAAATGTGCTGGTGTGCGCTGCCGTTGGAACAGCGAACACCCTTCAGACTCCAACTAATTATTTTCTCGTTAGCCTGGCAGCCGCCGACGTGGCTGTAGGTCTGTTCGCCATTCCATTCGCCATCACTATCAGCCTCGGGTTTTGCACGGACTTCTACGGATGCCTTTTCTTGGCTTGCTTCGTGCTCGTTCTTACTCAAAGTAGCATATTTAGCCTGCTGGCAGTGGCCGTTGACCGATACCTGGCTATCTGCGTGCCACTGAGGTATAAGAGCCTGGTAACCGGAACCAGAGCACGCGGCGTTATCGCTGTGCTTTGGGTTCTCGCC…
ADRA2A	Adrenoceptor alpha 2A	ATGTTCCGGCAGGAGCAGCCACTCGCCGAGGGTTCCTTTGCCCCCATGGGAAGTCTTCAGCCTGACGCCGGCAACGCTAGCTGGAATGGCACCGAAGCGCCCGGTGGAGGGGCTCGGGCTACCCCATATTCTCTCCAGGTCACACTGACCCTGGTTTGTCTGGCCGGTCTCCTGATGCTGCTGACGGTCTTTGGCAATGTTTTGGTGATAATTGCGGTGTTCACCTCCAGAGCACTCAAGGCTCCCCAGAACCTGTTCTTGGTCAGCCTGGCGTCTGCCGATATTCTGGTCGCCACCCTCGTAATTCCGTTTTCTCTTGCCAATGAGGTTATGGGTTACTGGTATTTTGGTAAGGCATGGTGCGAGATATACCTTGCTCTCGACGTTCTCTTCTGCACC…
ADRA2B	Adrenoceptor alpha 2B	ATGGATCATCAGGATCCCTATTCTGTCCAGGCCACTGCGGCCATCGCTGCCGCTATCACTTTTCTCATTCTCTTTACCATCTTCGGGAACGCGCTTGTAATTCTGGCGGTGCTCACCAGCAGGTCACTCAGGGCACCACAAAACCTTTTTCTGGTCTCCCTCGCGGCAGCTGACATTCTCGTCGCAACCCTCATCATTCCCTTTTCACTCGCTAATGAGTTGTTGGGATATTGGTATTTTCGCCGAACCTGGTGCGAGGTGTATCTCGCCCTGGACGTACTGTTTTGCACCTCTTCAATTGTCCATCTTTGTGCAATCAGCCTGGACAGATATTGGGCCGTGTCAAGGGCTCTGGAGTATAATAGCAAGCGGACACCTAGGAGGATCAAGTGCATAATC…
AVPR2	Arginine vasopressin receptor 2	ATGCTCATGGCCTCTACCACAAGCGCTGTGCCCGGACATCCATCTCTTCCAAGTCTTCCCTCCAACAGCTCACAGGAGAGGCCTCTGGATACCCGGGACCCACTTCTTGCAAGAGCGGAGCTCGCCTTGCTCTCCATCGTTTTCGTTGCCGTCGCGTTGAGCAATGGTCTGGTGCTGGCCGCCCTGGCGCGACGAGGCCGCCGAGGCCACTGGGCGCCTATTCATGTCTTTATCGGCCATCTCTGTCTTGCAGACCTGGCCGTGGCGCTGTTTCAGGTGCTCCCTCAACTGGCTTGGAAAGCCACCGATAGATTCCGGGGGCCAGACGCACTGTGTCGGGCCGTGAAATACCTGCAGATGGTGGGAATGTATGCCAGTTCATATATGATACTTGCTATG…
CNR2	Cannabinoid receptor 2	ATGGAAGAGTGTTGGGTGACAGAGATCGCCAACGGGTCCAAGGATGGCCTGGATTCAAATCCAATGAAGGATTATATGATCCTGTCCGGCCCACAGAAGACCGCGGTTGCTGTGCTGTGTACTCTTTTGGGGCTGCTGAGCGCCCTTGAAAATGTGGCTGTATTGTATCTGATCCTGTCAAGCCATCAGTTGCGCCGAAAGCCCTCCTATTTGTTTATCGGCTCACTGGCCGGTGCTGACTTCCTGGCAAGTGTCGTATTTGCGTGCTCCTTTGTCAATTTTCACGTGTTTCACGGAGTCGACAGCAAGGCAGTATTCCTGCTGAAAATCGGCAGCGTAACAATGACTTTTACGGCTTCTGTGGGCTCCCTCCTCCTGACCGCAATAGACCGATACCTG…
FFAR2	Free fatty acid receptor 2	ATGCTTCCAGACTGGAAATCTTCCCTGATACTGATGGCCTACATAATTATTTTCCTTACAGGTCTCCCTGCTAATCTGCTGGCCCTGAGGGCTTTTGTCGGCAGGATCCGCCAGCCCCAACCCGCCCCTGTCCACATCCTCTTGCTGTCCCTGACCCTGGCGGATCTCCTGTTGCTGCTTCTTCTCCCTTTTAAGATTATTGAAGCCGCTTCCAATTTCAGGTGGTACTTGCCCAAGGTGGTATGCGCCCTTACCTCCTTTGGCTTCTACAGTAGCATCTACTGCTCCACTTGGCTTTTGGCAGGAATCTCCATTGAGCGCTATCTCGGCGTAGCATTCCCCGTGCAGTACAAGCTCTCACGCCGCCCTCTCTATGGAGTGATAGCTGCACTCGTGGCT…
GPR35	G protein-coupled receptor 35	ATGAACGGCACGTATAACACATGTGGAAGTAGTGATTTGACCTGGCCCCCTGCTATCAAGCTCGGCTTTTACGCCTACCTGGGTGTTCTTCTGGTACTGGGATTGCTCCTGAACTCCTTGGCACTCTGGGTGTTTTGCTGTAGAATGCAACAGTGGACAGAAACTCGCATTTACATGACCAACCTGGCTGTGGCTGACCTGTGCCTTCTGTGTACGCTGCCCTTTGTCCTTCATTCCCTGCGGGATACTTCCGATACCCCCCTGTGCCAGCTGAGCCAAGGTATTTATCTGACTAATAGGTATATGAGCATCAGCCTTGTTACTGCAATTGCAGTTGACAGATATGTAGCGGTGAGACATCCTCTGCGCGCTCGGGGGCTTAGATCACCGAGGCAGGCA…
GPR4	G protein-coupled receptor 4	ATGGGCAACCATACCTGGGAAGGGTGCCACGTGGATTCACGGGTGGACCATCTTTTCCCACCCTCCCTGTACATTTTTGTCATCGGGGTGGGCTTGCCCACAAACTGCCTTGCACTGTGGGCAGCCTATCGACAGGTGCAGCAAAGAAACGAACTGGGCGTGTACCTTATGAATCTGTCTATTGCCGATCTCCTCTACATCTGCACACTGCCTCTTTGGGTCGACTACTTCCTTCACCATGACAATTGGATCCACGGTCCAGGGTCTTGTAAGCTTTTTGGTTTCATTTTCTACACAAATATTTATATTAGTATCGCTTTTCTCTGCTGTATCAGCGTGGATCGGTACCTGGCCGTGGCGCACCCACTCCGGTTCGCTCGACTCAGGCGAGTTAAGACT…
GPR65	G protein-coupled receptor 65	ATGAACAGTACTTGCATCGAAGAGCAACACGACCTCGACCATTACCTGTTCCCTATTGTGTATATTTTTGTCATCATCGTGTCAATTCCAGCAAACATAGGCTCTCTCTGCGTCAGTTTCCTTCAGGCCAAAAAGGAGAGCGAGCTTGGCATCTACCTGTTTAGCCTCAGTCTTAGCGACCTCCTGTACGCACTTACACTCCCCCTCTGGATAGACTATACTTGGAATAAAGACAACTGGACCTTCAGTCCAGCACTTTGTAAAGGCTCAGCTTTCCTGATGTACATGAACTTTTACAGTTCCACCGCTTTTCTTACATGCATTGCAGTCGACCGCTACCTTGCCGTAGTCTACCCACTGAAATTCTTTTTTCTGAGAACCAGGAGATTCGCCTTGATG…
GPR68	G protein-coupled receptor 68	ATGGGGAACATCACTGCCGACAATAGCTCCATGAGCTGTACCATCGACCACACTATCCACCAGACCCTCGCTCCCGTGGTTTACGTTACGGTACTTGTCGTAGGCTTCCCTGCCAACTGCCTCAGTCTCTACTTTGGGTACCTGCAGATAAAAGCTCGCAACGAGTTGGGAGTGTACTTGTGCAACCTGACAGTGGCAGACCTGTTCTACATATGCTCCCTTCCCTTTTGGCTGCAGTACGTCCTCCAGCATGATAATTGGTCCCATGGTGACCTGAGCTGCCAAGTGTGCGGGATTCTTCTTTATGAGAATATCTACATTTCCGTGGGATTCCTTTGCTGCATCAGCGTGGACCGCTACCTGGCCGTAGCCCATCCTTTCCGATTCCACCAGTTCCGG…
HCAR2	Hydroxycarboxylic acid receptor 2	ATGAACCGGCACCACCTGCAGGATCACTTCCTGGAAATAGACAAAAAGAACTGCTGCGTTTTTAGAGACGACTTTATCGTCAAAGTACTGCCCCCAGTGCTCGGCCTGGAGTTCATCTTCGGACTTCTGGGGAATGGCCTCGCCCTCTGGATTTTTTGCTTCCACCTTAAGTCCTGGAAGAGTAGCCGAATCTTCCTGTTCAATCTCGCCGTAGCGGATTTTCTGCTCATCATTTGCCTGCCTTTCCTGATGGACAATTATGTGCGCCGGTGGGATTGGAAATTCGGTGATATTCCTTGTAGATTGATGCTCTTCATGCTGGCTATGAACCGGCAAGGAAGCATAATCTTTCTTACCGTTGTGGCCGTGGACAGATACTTCCGAGTGGTGCATCCACAT…
HCAR3	Hydroxycarboxylic acid receptor 3	ATGAATCGCCACCACCTGCAGGATCACTTTCTCGAAATCGACAAGAAGAACTGTTGCGTCTTCCGGGACGATTTTATAGCCAAAGTGCTCCCACCCGTGCTGGGCCTGGAGTTCATCTTTGGCCTCTTGGGCAACGGGTTGGCCCTTTGGATCTTCTGCTTCCATCTCAAGAGCTGGAAATCTTCCCGGATTTTCCTCTTCAATTTGGCCGTAGCAGATTTCCTGCTCATCATCTGTCTTCCTTTCGTCATGGACTACTATGTGCGCAGAAGCGATTGGAAGTTTGGTGACATTCCCTGCCGCTTGGTTTTGTTTATGTTTGCTATGAACCGACAGGGTAGCATCATCTTTCTGACCGTCGTTGCCGTCGACCGATATTTTCGGGTGGTGCATCCTCAC…
HTR4	5-hydroxytryptamine receptor 4	ATGGATAAGCTGGATGCTAACGTTAGCAGTGAAGAAGGATTTGGCAGTGTTGAGAAGGTGGTGCTGCTCACCTTCCTGTCCACTGTGATCCTGATGGCAATCTTGGGTAACCTGCTCGTCATGGTAGCCGTTTGTTGGGATAGGCAGCTGCGGAAAATCAAGACTAACTATTTCATAGTGTCTCTCGCCTTTGCAGACCTCCTGGTTAGTGTGCTGGTGATGCCATTCGGAGCCATCGAACTGGTGCAGGACATTTGGATCTATGGGGAAGTGTTCTGCCTGGTGAGAACTTCATTGGATGTTCTGCTGACTACTGCCAGCATTTTTCACCTTTGCTGTATTAGCCTGGACAGATATTACGCAATCTGCTGCCAGCCACTGGTGTACAGGAATAAAATG…
LPAR1	Lysophosphatidic acid receptor 1	ATGGCCGCTATTAGCACCAGTATCCCAGTTATCTCTCAGCCCCAGTTTACAGCGATGAATGAGCCTCAGTGCTTTTACAACGAAAGCATCGCCTTTTTCTATAACAGATCCGGGAAGCATCTGGCCACCGAATGGAATACGGTGTCTAAATTGGTCATGGGCCTTGGTATTACCGTTTGCATCTTTATCATGCTTGCAAACTTGCTGGTGATGGTGGCTATCTACGTGAACCGCAGATTCCATTTTCCAATTTACTACTTGATGGCAAATCTTGCCGCAGCTGACTTCTTCGCGGGGTTGGCATATTTCTACTTGATGTTTAATACCGGGCCCAACACCCGCAGACTTACTGTCTCAACTTGGCTGTTGCGCCAGGGACTCATCGACACTTCCCTGACT…
LPAR4	Lysophosphatidic acid receptor 2	ATGGGTGACCGGCGATTCATTGACTTTCAATTCCAGGATTCCAATAGCTCCCTGCGGCCTCGATTGGGCAATGCCACAGCTAACAACACTTGTATAGTCGATGATTCCTTTAAGTACAATCTGAACGGCGCCGTTTATTCCGTGGTTTTCATCCTCGGGCTTATTACAAATTCCGTGTCCTTGTTCGTGTTCTGCTTTAGGATGAAAATGCGGTCCGAAACCGCCATTTTTATTACCAACCTTGCCGTCTCAGATTTGCTGTTCGTTTGTACCTTGCCCTTCAAGATCTTCTACAATTTCAACCGGCACTGGCCATTTGGGGATACCCTGTGCAAAATCAGTGGAACGGCCTTTCTGACCAATATCTACGGGTCCATGCTGTTCCTGACATGTATCAGC…
MRGPRD	Mas-related G protein coupled receptor D	ATGAACCAGACGCTGAACTCCAGCGGCACTGTTGAGTCTGCTCTGAACTACTCACGGGGGAGTACTGTGCATACCGCCTACCTGGTTCTTAGCTCACTTGCCATGTTTACATGCTTGTGCGGCATGGCCGGGAACAGTATGGTCATCTGGTTGCTGGGTTTTAGAATGCATCGAAATCCTTTCTGCATCTATATACTGAACCTGGCCGCCGCCGATCTGCTGTTCCTTTTTAGCATGGCTAGCACCCTGTCACTTGAAACTCAACCCCTCGTAAATACTACCGATAAGGTGCACGAGTTGATGAAGAGGCTCATGTATTTTGCCTACACAGTGGGGCTGAGCCTGTTGACTGCTATCTCTACACAGCGGTGTCTTAGCGTCTTGTTCCCTATCTGGTTT…
MTNR1A	Melatonin receptor 1A	ATGCAGGGCAACGGTTCAGCACTCCCGAATGCAAGCCAGCCAGTGCTGCGGGGAGACGGCGCCCGACCTAGTTGGTTGGCCAGCGCCCTGGCCTGCGTCCTTATCTTCACCATCGTGGTCGACATCCTGGGCAATCTGCTGGTCATCCTGTCAGTTTATAGGAACAAAAAGCTGCGGAATGCCGGCAACATATTTGTGGTCTCACTCGCTGTAGCGGATCTTGTTGTCGCCATCTACCCATATCCACTCGTGCTCATGAGTATTTTTAATAACGGTTGGAACCTGGGTTACTTGCATTGTCAAGTGAGCGGATTTTTGATGGGCCTGTCTGTCATCGGAAGCATATTCAATATCACAGGCATTGCCATCAACAGGTATTGCTACATATGTCACAGTCTG…
MTNR1B	Melatonin receptor 1B	ATGAGCGAGAACGGTTCCTTCGCTAATTGCTGCGAAGCAGGTGGATGGGCCGTTCGCCCTGGGTGGTCCGGAGCAGGTTCTGCAAGACCCTCAAGAACTCCACGCCCACCTTGGGTGGCACCTGCTCTTTCCGCCGTGCTCATTGTCACAACTGCCGTAGATGTTGTTGGGAATCTTTTGGTCATTCTCTCTGTACTGAGGAATCGGAAGTTGCGGAATGCAGGCAACCTCTTCCTCGTGTCACTGGCACTTGCTGACCTTGTGGTGGCCTTCTATCCATACCCCTTGATACTGGTTGCTATCTTCTACGATGGCTGGGCTCTTGGTGAGGAGCACTGTAAGGCCAGCGCTTTCGTGATGGGGTTGTCCGTCATTGGAAGTGTTTTTAACATTACAGCA…
PTAFR	Platelet-activating factor receptor	ATGGAGCCACATGACAGTTCTCACATGGATTCAGAGTTCCGGTATACGCTCTTTCCCATCGTCTACAGCATTATCTTCGTCTTGGGCGTGATTGCCAATGGGTACGTACTCTGGGTTTTCGCCAGACTCTATCCGTGCAAAAAGTTTAATGAAATCAAAATCTTCATGGTGAATCTCACCATGGCAGACATGTTGTTCCTCATCACACTGCCCCTGTGGATTGTGTACTATCAGAATCAGGGCAATTGGATTCTTCCTAAATTTCTGTGCAATGTCGCAGGCTGCCTGTTTTTCATCAATACATATTGTAGCGTCGCATTTCTGGGGGTGATCACATATAACCGCTTCCAGGCAGTGACGCGGCCAATAAAAACCGCACAGGCAAATACAAGGAAGAGA…
PTGER3	Prostaglandin E receptor 3	ATGAAAGAGACGCGCGGCTACGGCGGCGATGCCCCTTTCTGTACTAGACTCAATCACAGCTACACTGGGATGTGGGCCCCTGAACGCTCCGCAGAGGCTCGCGGGAACCTGACTCGCCCGCCAGGAAGTGGGGAAGACTGCGGGTCTGTCAGCGTGGCATTTCCTATAACAATGCTGCTCACTGGCTTTGTTGGGAATGCTCTCGCCATGCTTCTCGTGAGTAGGAGCTACCGCCGAAGGGAGTCCAAGCGCAAGAAAAGCTTCCTCCTTTGTATCGGGTGGCTCGCCCTCACAGACTTGGTAGGTCAGCTTCTGACTACACCTGTAGTCATTGTGGTGTATCTCTCAAAGCAGAGATGGGAACATATCGACCCATCCGGCCGACTTTGTACTTTCTTC…
S1PR1	Sphingosine-1-phosphate receptor 1	ATGGGACCAACATCAGTCCCATTGGTTAAAGCCCATCGAAGCTCCGTGAGCGACTACGTGAACTACGACATCATCGTGAGGCACTATAACTATACCGGAAAGCTCAACATATCCGCCGATAAAGAGAATAGTATTAAACTGACCTCTGTCGTCTTCATACTGATCTGTTGTTTCATCATTCTCGAAAACATTTTCGTGCTCCTTACCATCTGGAAAACCAAAAAGTTCCACAGACCTATGTACTATTTTATCGGAAATCTGGCCCTGTCTGACTTGTTGGCCGGGGTGGCCTATACTGCAAACTTGCTGCTCTCAGGCGCCACTACATACAAACTCACGCCCGCTCAGTGGTTTCTGAGGGAGGGCTCCATGTTTGTGGCGCTGAGCGCTAGCGTGTTC…
S1PR2	Sphingosine-1-phosphate receptor 2	ATGGGCTCACTTTACAGTGAATACCTGAATCCCAACAAGGTCCAAGAACACTACAATTATACCAAGGAAACACTGGAGACACAGGAAACGACTTCCCGACAGGTGGCCTCCGCATTCATTGTGATTCTCTGCTGTGCAATCGTGGTGGAGAATCTGCTTGTGCTGATCGCAGTAGCTAGGAATAGCAAATTTCATAGCGCTATGTATCTCTTCCTTGGAAATCTGGCCGCTTCTGACCTTCTTGCGGGTGTTGCCTTCGTGGCAAATACACTGTTGTCCGGGTCCGTTACATTGCGGCTCACCCCCGTGCAGTGGTTTGCCCGCGAGGGCTCCGCCTTTATCACTCTGTCCGCTTCCGTCTTCAGCCTCCTGGCGATCGCCATTGAGAGACATGTGGCA…
S1PR3	Sphingosine-1-phosphate receptor 3	ATGGCAACCGCCCTTCCGCCCAGGCTCCAGCCAGTGAGAGGTAACGAGACCCTGAGAGAGCACTATCAGTATGTTGGCAAGCTTGCCGGTAGATTGAAAGAGGCATCAGAGGGATCAACACTGACAACCGTCCTCTTTCTCGTGATATGCTCTTTCATCGTTCTGGAAAATCTGATGGTCCTGATTGCCATTTGGAAAAACAACAAGTTCCATAACCGAATGTATTTTTTCATAGGCAACCTGGCCCTGTGCGACCTGCTCGCTGGTATCGCCTATAAAGTGAACATCCTGATGAGCGGAAAAAAGACCTTTAGTCTGAGCCCAACAGTGTGGTTCCTGAGAGAAGGGAGCATGTTCGTGGCGCTGGGGGCGAGTACCTGTAGTCTTCTCGCCATCGCG…
SSTR5	Somatostatin receptor 5	ATGGAACCACTCTTCCCTGCCAGCACTCCTAGCTGGAACGCTTCTTCTCCCGGCGCAGCCAGCGGTGGTGGCGACAATAGAACGCTGGTGGGCCCCGCTCCTTCAGCCGGAGCCCGGGCTGTACTGGTCCCAGTCCTGTACCTGCTGGTCTGCGCCGCTGGGTTGGGCGGCAACACACTGGTGATTTACGTAGTGTTGCGGTTTGCAAAGATGAAAACTGTCACGAATATCTATATTCTCAACTTGGCAGTAGCCGACGTGCTGTATATGCTCGGATTGCCGTTCCTGGCCACTCAGAATGCGGCATCTTTCTGGCCTTTCGGACCTGTGCTGTGCAGGCTGGTTATGACCCTTGATGGCGTCAATCAGTTTACCTCCGTTTTTTGCCTGACAGTGATG…
SUCNR1	Succinate receptor 1	ATGCTGGGAATTATGGCCTGGAATGCCACCTGTAAGAATTGGCTGGCTGCAGAGGCTGCCCTGGAAAAATATTACCTGTCCATTTTCTATGGGATCGAGTTTGTAGTGGGTGTTCTGGGTAATACTATTGTGGTGTACGGATACATCTTCTCCCTGAAAAATTGGAATTCTTCTAATATTTATCTGTTCAATCTTTCCGTGTCCGATCTGGCTTTCCTGTGCACCTTGCCGATGCTCATCAGATCATATGCCAATGGGAATTGGATCTATGGCGACGTCCTCTGTATCTCCAATAGATACGTCCTGCACGCCAACCTGTATACCTCAATTTTGTTCTTGACGTTCATAAGTATCGACCGCTACCTCATCATAAAGTACCCCTTTCGCGAACACCTGCTT…
