## Supplementary material for "DCyFIR: a high-throughput CRISPR platform for multiplexed G protein-coupled receptor profiling and ligand discovery": Data Set 3

### Sheet: plasmidList
Plasmid name	Source	Sequence (5'-3')
pML104	Addgene #67638	aacgtcgtgactgggaaaaccctggcgttacccaacttaatcgccttgcagcacatccccctttcgccagctggcgtaatagcgaagaggcccgcaccgatcgcccttcccaacagttgcgcagcctgaatggcgaatggcgcgacgcgccctgtagcggcgcattaagcgcggcgggtgtggtggttacgcgcagcgtgaccgctacacttgccagcgccctagcgcccgctcctttcgctttcttcccttcctttctcgccacgttcgccggctttccccgtcaagctctaaatcgggggctccctttagggttccgatttagtgctttacggcacctcgaccccaaaaaacttgattagggtgatggttcacgtagtgggccatcgccctgataga…
pML107	Addgene #67639	gacgaaagggcctcgtgatacgcctatttttataggttaatgtcatgataataatggtttcttagatgatccaatatcaaaggaaatgatagcattgaaggatgagactaatccaattgaggagtggcagcatatagaacagctaaagggtagtgctgaaggaagcatacgataccccgcatggaatgggataatatcacaggaggtactagactacctttcatcctacataaatagacgcatataagtacgcatttaagcataaacacgcactatgccgttcttctcatgtatatatatatacaggcaacacgcagatataggtgcgacgtgaacagtgagctgtatgtgcgcagctcgcgttgcattttcggaagcgctcgttttcggaaacgcttt…
pT040	Addgene #67640	gggtaataactgatataattaaattgaagctctaatttgtgagtttagtatacatgcatttacttataatacagttttttagttttgctggccgcatcttctcaaatatgcttcccagcctgcttttctgtaacgttcaccctctaccttagcatcccttccctttgcaaatagtcctcttccaacaataataatgtcagatcctgtagagaccacatcatccacggttctatactgttgacccaatgcgtctcccttgtcatctaaacccacaccgggtgtcataatcaaccaatcgtaaccttcatctcttccacccatgtctctttgagcaataaagccgataacaaaatctttgtcgctcttcgcaatgtcaacagtacccttagtatattctcc…
pML107 FAR1:10	This study	gacgaaagggcctcgtgatacgcctatttttataggttaatgtcatgataataatggtttcttagatgatccaatatcaaaggaaatgatagcattgaaggatgagactaatccaattgaggagtggcagcatatagaacagctaaagggtagtgctgaaggaagcatacgataccccgcatggaatgggataatatcacaggaggtactagactacctttcatcctacataaatagacgcatataagtacgcatttaagcataaacacgcactatgccgttcttctcatgtatatatatatacaggcaacacgcagatataggtgcgacgtgaacagtgagctgtatgtgcgcagctcgcgttgcattttcggaagcgctcgttttcggaaacgcttt…
pT040 FAR1:2442	This study	gggtaataactgatataattaaattgaagctctaatttgtgagtttagtatacatgcatttacttataatacagttttttagttttgctggccgcatcttctcaaatatgcttcccagcctgcttttctgtaacgttcaccctctaccttagcatcccttccctttgcaaatagtcctcttccaacaataataatgtcagatcctgtagagaccacatcatccacggttctatactgttgacccaatgcgtctcccttgtcatctaaacccacaccgggtgtcataatcaaccaatcgtaaccttcatctcttccacccatgtctctttgagcaataaagccgataacaaaatctttgtcgctcttcgcaatgtcaacagtacccttagtatattctcc…
pML107 STE2:37	This study	gacgaaagggcctcgtgatacgcctatttttataggttaatgtcatgataataatggtttcttagatgatccaatatcaaaggaaatgatagcattgaaggatgagactaatccaattgaggagtggcagcatatagaacagctaaagggtagtgctgaaggaagcatacgataccccgcatggaatgggataatatcacaggaggtactagactacctttcatcctacataaatagacgcatataagtacgcatttaagcataaacacgcactatgccgttcttctcatgtatatatatatacaggcaacacgcagatataggtgcgacgtgaacagtgagctgtatgtgcgcagctcgcgttgcattttcggaagcgctcgttttcggaaacgcttt…
pT040 STE2:1259	This study	gggtaataactgatataattaaattgaagctctaatttgtgagtttagtatacatgcatttacttataatacagttttttagttttgctggccgcatcttctcaaatatgcttcccagcctgcttttctgtaacgttcaccctctaccttagcatcccttccctttgcaaatagtcctcttccaacaataataatgtcagatcctgtagagaccacatcatccacggttctatactgttgacccaatgcgtctcccttgtcatctaaacccacaccgggtgtcataatcaaccaatcgtaaccttcatctcttccacccatgtctctttgagcaataaagccgataacaaaatctttgtcgctcttcgcaatgtcaacagtacccttagtatattctcc…
pML107 SST2:-19	This study	gacgaaagggcctcgtgatacgcctatttttataggttaatgtcatgataataatggtttcttagatgatccaatatcaaaggaaatgatagcattgaaggatgagactaatccaattgaggagtggcagcatatagaacagctaaagggtagtgctgaaggaagcatacgataccccgcatggaatgggataatatcacaggaggtactagactacctttcatcctacataaatagacgcatataagtacgcatttaagcataaacacgcactatgccgttcttctcatgtatatatatatacaggcaacacgcagatataggtgcgacgtgaacagtgagctgtatgtgcgcagctcgcgttgcattttcggaagcgctcgttttcggaaacgcttt…
pT040 SST2:2040	This study	gggtaataactgatataattaaattgaagctctaatttgtgagtttagtatacatgcatttacttataatacagttttttagttttgctggccgcatcttctcaaatatgcttcccagcctgcttttctgtaacgttcaccctctaccttagcatcccttccctttgcaaatagtcctcttccaacaataataatgtcagatcctgtagagaccacatcatccacggttctatactgttgacccaatgcgtctcccttgtcatctaaacccacaccgggtgtcataatcaaccaatcgtaaccttcatctcttccacccatgtctctttgagcaataaagccgataacaaaatctttgtcgctcttcgcaatgtcaacagtacccttagtatattctcc…
pML107 FUS1:50	This study	gacgaaagggcctcgtgatacgcctatttttataggttaatgtcatgataataatggtttcttagatgatccaatatcaaaggaaatgatagcattgaaggatgagactaatccaattgaggagtggcagcatatagaacagctaaagggtagtgctgaaggaagcatacgataccccgcatggaatgggataatatcacaggaggtactagactacctttcatcctacataaatagacgcatataagtacgcatttaagcataaacacgcactatgccgttcttctcatgtatatatatatacaggcaacacgcagatataggtgcgacgtgaacagtgagctgtatgtgcgcagctcgcgttgcattttcggaagcgctcgttttcggaaacgcttt…
pT040 FUS1:1524	This study	gggtaataactgatataattaaattgaagctctaatttgtgagtttagtatacatgcatttacttataatacagttttttagttttgctggccgcatcttctcaaatatgcttcccagcctgcttttctgtaacgttcaccctctaccttagcatcccttccctttgcaaatagtcctcttccaacaataataatgtcagatcctgtagagaccacatcatccacggttctatactgttgacccaatgcgtctcccttgtcatctaaacccacaccgggtgtcataatcaaccaatcgtaaccttcatctcttccacccatgtctctttgagcaataaagccgataacaaaatctttgtcgctcttcgcaatgtcaacagtacccttagtatattctcc…
pML107 FIG1:24	This study	gacgaaagggcctcgtgatacgcctatttttataggttaatgtcatgataataatggtttcttagatgatccaatatcaaaggaaatgatagcattgaaggatgagactaatccaattgaggagtggcagcatatagaacagctaaagggtagtgctgaaggaagcatacgataccccgcatggaatgggataatatcacaggaggtactagactacctttcatcctacataaatagacgcatataagtacgcatttaagcataaacacgcactatgccgttcttctcatgtatatatatatacaggcaacacgcagatataggtgcgacgtgaacagtgagctgtatgtgcgcagctcgcgttgcattttcggaagcgctcgttttcggaaacgcttt…
pT040 FIG1:887	This study	gggtaataactgatataattaaattgaagctctaatttgtgagtttagtatacatgcatttacttataatacagttttttagttttgctggccgcatcttctcaaatatgcttcccagcctgcttttctgtaacgttcaccctctaccttagcatcccttccctttgcaaatagtcctcttccaacaataataatgtcagatcctgtagagaccacatcatccacggttctatactgttgacccaatgcgtctcccttgtcatctaaacccacaccgggtgtcataatcaaccaatcgtaaccttcatctcttccacccatgtctctttgagcaataaagccgataacaaaatctttgtcgctcttcgcaatgtcaacagtacccttagtatattctcc…
pML104 X2	This study	aacgtcgtgactgggaaaaccctggcgttacccaacttaatcgccttgcagcacatccccctttcgccagctggcgtaatagcgaagaggcccgcaccgatcgcccttcccaacagttgcgcagcctgaatggcgaatggcgcgacgcgccctgtagcggcgcattaagcgcggcgggtgtggtggttacgcgcagcgtgaccgctacacttgccagcgccctagcgcccgctcctttcgctttcttcccttcctttctcgccacgttcgccggctttccccgtcaagctctaaatcgggggctccctttagggttccgatttagtgctttacggcacctcgaccccaaaaaacttgattagggtgatggttcacgtagtgggccatcgccctgataga…
pML104 X-2 UnTS	This study	aacgtcgtgactgggaaaaccctggcgttacccaacttaatcgccttgcagcacatccccctttcgccagctggcgtaatagcgaagaggcccgcaccgatcgcccttcccaacagttgcgcagcctgaatggcgaatggcgcgacgcgccctgtagcggcgcattaagcgcggcgggtgtggtggttacgcgcagcgtgaccgctacacttgccagcgccctagcgcccgctcctttcgctttcttcccttcctttctcgccacgttcgccggctttccccgtcaagctctaaatcgggggctccctttagggttccgatttagtgctttacggcacctcgaccccaaaaaacttgattagggtgatggttcacgtagtgggccatcgccctgataga…
pMARQ-X2LP-CYC1b	This study, synthesized by ThermoFischer	CTAAATTGTAAGCGTTAATATTTTGTTAAAATTCGCGTTAAATTTTTGTTAAATCAGCTCATTTTTTAACCAATAGGCCGAAATCGGCAAAATCCCTTATAAATCAAAAGAATAGACCGAGATAGGGTTGAGTGGCCGCTACAGGGCGCTCCCATTCGCCATTCAGGCTGCGCAACTGTTGGGAAGGGCGTTTCGGTGCGGGCCTCTTCGCTATTACGCCAGCTGGCGAAAGGGGGATGTGCTGCAAGGCGATTAAGTTGGGTAACGCCAGGGTTTTCCCAGTCACGACGTTGTAAAACGACGGCCAGTGAGCGCGACGTAATACGACTCACTATAGGGCGAATTGGCGGAAGGCCGTCAAGGCCGCATGGTACCTACACGTACTTAGTCGCTGAAGCT…
pSJ1458 (pFA6-link-mTurquoise2-CaURA3MX)	Addgene #86424	cgaattcatcgatgatatcagatccactagtggcctatgcggccgcggatctgccggtctccctatagtgagtcgtattaatttcgataagccaggttaacctgcattaatgaatcggccaacgcgcggggagaggcggtttgcgtattgggcgctcttccgcttcctcgctcactgactcgctgcgctcggtcgttcggctgcggcgagcggtatcagctcactcaaaggcggtaatacggttatccacagaatcaggggataacgcaggaaagaacatgtgagcaaaaggccagcaaaaggccaggaaccgtaaaaaggccgcgttgctggcgtttttccataggctccgcccccctgacgagcatcacaaaaatcgacgctcaagtcagaggtggc…
pNCS-mRuby3	Addgene #74324	gatctcgatcccgcgaaattaatacgactcactatagggagaccacaacggtttccctctagaatcaccgagtttattcttgacacctgatgcgatgaatgatataataggaaagtactgttttgtttaactttaagaaggagatatacatatgcggggttctcatcatcatcatcatcatggtatggctagcatgactggtggacagcaaatgggtcgggatctgtacgacgatgacgataaggatccgatggtgtctaagggcgaagagctgatcaaggaaaatatgcgtatgaaggtggtcatggaaggttcggtcaacggccaccaattcaaatgcacaggtgaaggagaaggcagaccgtacgagggaactcaaaccatgaggatcaaagtcat…
