## Supplementary material for "DCyFIR: a high-throughput CRISPR platform for multiplexed G protein-coupled receptor profiling and ligand discovery": Data Set 4

### Sheet: primerList
Primer name	sequence (5'-3')
gRNA FAR1:10 1	GATCTTTTCAAACGAAACTCTTGTGTTTTAGAGCTAG
gRNA FAR1:10 2	CTAGCTCTAAAACACAAGAGTTTCGTTTGAAAA
gRNA FAR1:2442 1	GATCGAATTCTTTGCTGCTTTACCGTTTTAGAGCTAG
gRNA FAR1:2442 2	CTAGCTCTAAAACGGTAAAGCAGCAAAGAATTC
FAR1 Seq F	GACATTGCACTTGCATCAC
FAR1 Seq R	CACGTGACCTGAAAGTCAC
gRNA SST2:-19 1	GATCTTAAAGATAGAGTTGTAAGAGTTTTAGAGCTAG
gRNA SST2:-19 2	CTAGCTCTAAAACTCTTACAACTCTATCTTTAA
gRNA SST2:2040 1	GATCCATCTTTGTATACGTCTGACGTTTTAGAGCTAG
gRNA SST2:2040 2	CTAGCTCTAAAACGTCAGACGTATACAAAGATG
SST2 Seq F	CTGTCTTTACTTCTCATCGTCC
SST2 Seq R	CCGCTTAATTTATACGTAATAGTATTTACAG
gRNA STE2:37 1	GATCTATGATCCAACGTATAATCCGTTTTAGAGCTAG
gRNA STE2:37 2	CTAGCTCTAAAACGGATTATACGTTGGATCATA
gRNA STE2:1259 1	GATCATCTTCAGTCCAGAACTTTCGTTTTAGAGCTAG
gRNA STE2:1259 2	CTAGCTCTAAAACGAAAGTTCTGGACTGAAGAT
Ste2 Seq F	TTATCCAATGCCTGCCAAAATG
Ste2 Seq R	CAAAATGCCAAACAGCGTAC
gRNA FIG1:24 1	GATCTGGTCGCAATCTCAATGATTGTTTTAGAGCTAG
gRNA FIG1:24 2	CTAGCTCTAAAACAATCATTGAGATTGCGACCA
gRNA FIG1:887 1	GATCTTGAGGATAAAACTAAACTTGTTTTAGAGCTAG
gRNA FIG1:887 2	CTAGCTCTAAAACAAGTTTAGTTTTATCCTCAA
FIG1 Seq F	GAAAACAATATATAGTGCTGTTG
FIG1 Seq R	GTTGTTACTTAATTATCGAACG
gRNA X2 1	GATCCTCTCGAAGTGGTCACGTGCGTTTTAGAGCTAG
gRNA X2 2	CTAGCTCTAAAACGCACGTGACCACTTCGAGAG
gRNA X2 UnTS 1	GATCTTGCGTAAGTGGCCCCTAGCGTTTTAGAGCTAG
gRNA X2 UnTS 2	CTAGCTCTAAAACGCTAGGGGCCACTTACGCAA
CRISPR X2 LP 60 F	TCCATTTCTTTTTCCTCGGGC
CRISPR X2 LP 60 R	AGTATGATAAATCTTCAGCATAGATGGG
CRISPR X2 LP 110 F	CGCATCTATTTGCCGTCAAAAG
CRISPR X2 LP 110 R	GGTTTTCTTTCACGACACACC
GPA1 Cterm Seq F	ACAGAAACCGAATTTAACATCG
GPA1 Cterm Seq R	TCTTGATTCTTTGTCACCTCAAC
FIG1::mTq2 UltF	GCTTGTCTTTGGTAGAAGAAATTATAGTAAACAAACAAACAAACAAACAAAAAAAAAAAAAAAAAAatgtctaaaggtgaagaattgttt
FIG1::mTq2 UltR	TTACTTTTAAAAATTGACATTCTGAAATATCCGCTCAAAACTTATATGTTTATTTGAGGATAAAAttatttatacaattcatccataccc
FUS1::mTq2 UltF	TACGACATCCTTTATCTTTTTTCCTTTAAGAGCAGGATATAAGCCATCAAGTTTCTGAAAATCAAAatgtctaaaggtgaagaattgttt
FUS1::mTq2 UltR	AAGGAACAGTATATAAGTACAGAATTATAGGTATAGATTAAATGCGAACGTCAATATTATTTTCAttatttatacaattcatccataccc
mTq2 TEF F	AAGCATAGCAATCTAATCTAAGTTTTAATTACAAatgtctaaaggtgaagaattgtttac
mTq2 CYC1b R	GTGAATGTAAGCGTGACATAACTAATttatttatacaattcatccatacccaaag
mRuby3 TEF F	ATTAGAAAGAAAGCATAGCAATCTAATCTAAGTTTTAATTACAAatggtgtctaagggcg
mRuby3 CYC1b R	ATGTGGGAGGAGGGCGTGAATGTAAGCGTGACATAACTAATttacttgtacagctcgtcc
TEF 60 UF	TTTTTACTTCTTGCTCATTAGAAAGAAAGCATAGCAATCTAATCTAAGTTTTAATTACAA
CYC1b 60 UR	TCCTTTTCGGTTAGAGCGGATGTGGGAGGAGGGCGTGAATGTAAGCGTGACATAACTAAT
ADORA1 TEF F	GAAAGCATAGCAATCTAATCTAAGTTTTAATTACAAATGCCTCCCAGTATATCCG
ADORA1 CYC1b R	GTGAATGTAAGCGTGACATAACTAATTTAGTCGTCAGGCCGTTCC
ADORA2A TEF F	GAAAGCATAGCAATCTAATCTAAGTTTTAATTACAAATGCCTATCATGGGTTCTAGC
ADORA2A CYC1b R	GTGAATGTAAGCGTGACATAACTAATTTAAGAAACCCCAGCACCATC
ADORA2B TEF F	GAAAGCATAGCAATCTAATCTAAGTTTTAATTACAAATGTTGCTTGAGACCCAG
ADORA2B CYC1b R	GTGAATGTAAGCGTGACATAACTAATTTACAGCCCCACTCCCAAG
ADRA2A TEF F	GAAAGCATAGCAATCTAATCTAAGTTTTAATTACAAATGTTCCGGCAGGAGC
ADRA2A CYC1b R	GTGAATGTAAGCGTGACATAACTAATTTAAACGATTCGTTTCCTATCGC
ADRA2B TEF F	GAAAGCATAGCAATCTAATCTAAGTTTTAATTACAAATGGATCATCAGGATCCCTATTC
ADRA2B CYC1b R	GTGAATGTAAGCGTGACATAACTAATTTACCATGCAGTCTGGGTCC
AVPR2 TEF F	GAAAGCATAGCAATCTAATCTAAGTTTTAATTACAAATGCTCATGGCCTCTACC
AVPR2 CYC1b R	GTGAATGTAAGCGTGACATAACTAATTTAAGAAGAGGTGTCTTTGGCC
CHRM1 TEF F	GAAAGCATAGCAATCTAATCTAAGTTTTAATTACAAATGAATACAAGCGCTCCTC
CHRM1 CYC1b R	GTGAATGTAAGCGTGACATAACTAATTTAACATTGTCTGCTAGGTGTT
CHRM3 TEF F	GAAAGCATAGCAATCTAATCTAAGTTTTAATTACAAATGACGCTGCATAATAATTCAACC
CHRM3 CYC1b R	GTGAATGTAAGCGTGACATAACTAATTTAGAGCGCTTGTTCTGG
CHRM5 TEF F	GAAAGCATAGCAATCTAATCTAAGTTTTAATTACAAATGGAGGGCGACTCATATC
CHRM5 CYC1b R	GTGAATGTAAGCGTGACATAACTAATTTATGGCAATTTGCTATTGCC
CNR2 TEF F	GAAAGCATAGCAATCTAATCTAAGTTTTAATTACAAATGGAAGAGTGTTGGGTG
CNR2 CYC1b R	GTGAATGTAAGCGTGACATAACTAATTTAGCAATCGCTGAGGTCC
GPR43 TEF F (FFAR2)	GAAAGCATAGCAATCTAATCTAAGTTTTAATTACAAATGCTTCCAGACTGGAAATC
GPR43 CYC1b R (FFAR2)	GTGAATGTAAGCGTGACATAACTAATTTACTCAGTTGTGAAGTCGGATG
GPR35 TEF F	GAAAGCATAGCAATCTAATCTAAGTTTTAATTACAAATGAACGGCACGTATAACA
GPR35 CYC1b R	GTGAATGTAAGCGTGACATAACTAATTTAGGCCAGTGTCACACAC
GPR4 TEF F	GAAAGCATAGCAATCTAATCTAAGTTTTAATTACAAATGGGCAACCATACCTGG
GPR4 CYC1b R	GTGAATGTAAGCGTGACATAACTAATTTACTGAGCTGGGGGCAG
GPR65 TEF F	GAAAGCATAGCAATCTAATCTAAGTTTTAATTACAAATGAACAGTACTTGCATCGAAGAG
GPR65 CYC1b R	GTGAATGTAAGCGTGACATAACTAATTTACTCCAGGACTTCCAGCTC
GPR68 TEF F	GAAAGCATAGCAATCTAATCTAAGTTTTAATTACAAATGGGGAACATCACTGCC
GPR68 CYC1b R	GTGAATGTAAGCGTGACATAACTAATTTATGCAAGTCTCCCGGTTG
HCAR2 TEF F	GAAAGCATAGCAATCTAATCTAAGTTTTAATTACAAATGAACCGGCACCACC
HCAR2 CYC1b R	GTGAATGTAAGCGTGACATAACTAATTTAGGGGCTCGTTGGGC
HCAR3 TEF F	GAAAGCATAGCAATCTAATCTAAGTTTTAATTACAAATGAATCGCCACCACCTG
HCAR3 CYC1b R	GTGAATGTAAGCGTGACATAACTAATTTATTCGATACAACAGCCCAAC
HTR4 TEF F	GAAAGCATAGCAATCTAATCTAAGTTTTAATTACAAATGGATAAGCTGGATGCTAACG
HTR4 CYC1b R	GTGAATGTAAGCGTGACATAACTAATTTAAGTATCTGAAGGTTGAGCCG
LPAR1 TEF F	GAAAGCATAGCAATCTAATCTAAGTTTTAATTACAAATGGCCGCTATTAGCACC
LPAR1 CYC1b R	GTGAATGTAAGCGTGACATAACTAATTTAGACCACGGAATGATCGTTGG
LPAR4 TEF F	GAAAGCATAGCAATCTAATCTAAGTTTTAATTACAAATGGGTGACCGGCGATT
LPAR4 CYC1b R	GTGAATGTAAGCGTGACATAACTAATTTAAAAGGTACTTTCCAGCATCAG
MRGPRD TEF F	GAAAGCATAGCAATCTAATCTAAGTTTTAATTACAAATGAACCAGACGCTGAACTC
MRGPRD CYC1b R	GTGAATGTAAGCGTGACATAACTAATTTATGCTCCCATTTCGTTAGTTCC
MTNR1A TEF F	GAAAGCATAGCAATCTAATCTAAGTTTTAATTACAAATGCAGGGCAACGGTTC
MTNR1A CYC1b R	GTGAATGTAAGCGTGACATAACTAATTTACACACTGTCGACTTTCACG
MTNR1B TEF F	GAAAGCATAGCAATCTAATCTAAGTTTTAATTACAAATGAGCGAGAACGGTTCC
MTNR1B CYC1b R	GTGAATGTAAGCGTGACATAACTAATTTACAAAGCGTCGGCCTG
PTAFR TEF F	GAAAGCATAGCAATCTAATCTAAGTTTTAATTACAAATGGAGCCACATGACAGT
PTAFR CYC1b R	GTGAATGTAAGCGTGACATAACTAATTTAATTCTTCAGACTGTTCCCTG
PTGER3 TEF F	GAAAGCATAGCAATCTAATCTAAGTTTTAATTACAAATGAAAGAGACGCGCG
PTGER3 CYC1b R	GTGAATGTAAGCGTGACATAACTAATTTACCGTTCGAGATGGTCG
S1PR1 TEF F	GAAAGCATAGCAATCTAATCTAAGTTTTAATTACAAATGGGACCAACATCAGTCC
S1PR1 CYC1b R	GTGAATGTAAGCGTGACATAACTAATTTAGCTTGAGCTATTCACATTACCAC
S1PR2 TEF F	GAAAGCATAGCAATCTAATCTAAGTTTTAATTACAAATGGGCTCACTTTACAGTG
S1PR2 CYC1b R	GTGAATGTAAGCGTGACATAACTAATTTACACGACGGTGTTGCC
S1PR3 TEF F	GAAAGCATAGCAATCTAATCTAAGTTTTAATTACAAATGGCAACCGCCCTTC
S1PR3 CYC1b R	GTGAATGTAAGCGTGACATAACTAATTTAGTTACAGAATATGCCGTTTTGGAG
SSTR5 TEF F	GAAAGCATAGCAATCTAATCTAAGTTTTAATTACAAATGGAACCACTCTTCCCTG
SSTR5 CYC1b R	GTGAATGTAAGCGTGACATAACTAATTTACAGTTTGCTGGTCTGCATC
SUCNR1 TEF F	GAAAGCATAGCAATCTAATCTAAGTTTTAATTACAAATGCTGGGAATTATGGCC
SUCNR1 CYC1b R	GTGAATGTAAGCGTGACATAACTAATTTACTTCTCCCTAAAAGACAGGAG
SST2 del	TTGCACGCACTATCTGAGGCGTTATAGGTTCAATTTGGTAATTAAAGATAGAGTTGTAAGTTTCATTGAGAGTCTTACTCATCTTCAGGTACAATTGCACAAACAGTCCTTTTTTTTTTC
X-2 LP Seq R	AGGGACCTAGACTTCAGGTTG
ADORA1.qF.2	TGAAGATCTGGAACGACCAC
ADORA2A.qF.3	GAGTCACGAGCTGAAAGGC
ADORA2B.qF.3	ATGTGAAGTCCGGCAATGG
ADRA2A.qF.1	AGGCGATAGGAAACGAATCG
ADRA2B.qF.1	TTCAATCAGGATTTCCGGCG
AVPR2.qF.2	GACGAATCCTGCACTACCG
CHRM1.qF.2	GGGTCAGTTCACAGAACACC
CHRM3.qF.2	AAAGAAACGACGAAAGCAGC
CHRM5.qF.1	GGCAGGGCAATAGCAAATTG
FFAR2.qF.1	ATGCCATCATCCGACTTCAC
GPR4.qF.5	CAGGTGCAATTGAAGATGCTG
GPR65.qF.1	CTGAAGTTCTGTACCGGACG
GPR68.qF.1	TTTTCAAACCCCCAACTCCC
HCAR2.qF.1	CTGGTCCCCTAGCTATCTGG
HCAR3.qF.1	AGCTTGGAGAAACAGTTGGG
HTR4.qF.2	AGTCCCAGTGTCATCCTCC
LPAR1.qF.3	CAGATCGGTCAGCTTCATCC
LPAR4.qF.1	ACAGAAACCCCACTGACAAC
MRGPRD.qF.5	CCCACAGTCGGAACTAACG
MTNR1A.qF.1	TGGCAGATCGAGTCAAATGG
MTNR1B.qF.2	TATCCAAGACGCATCCAAGG
PTAFR.qF.1	TAGGGCCACTACCGATACAG
PTGER3.qF.1	TGTCAAATCCGCTACCACAC
S1PR1.qF.5	ACCCTCAGAAAGATGAAGGC
S1PR3.qF.1	CATGGACAAAAATGCAGCCC
SSTR5.qF.1	GACCAGACAGGATTCGACAG
SUCNR1.qF.1	GCGGCACAATTTTAAGTCCC
ZMRUBY3.qF.2	AAACCTACGTAGTGCAACGC
CNR2.qF.4	ATTCTAGGGACCTGGACCTC
GPR35.qF.1	TCAAGAGGCTTCTGCACTTG
S1PR2.qF.6	TTCTCCCACCTTCCTTGAGG
